# A dual mechanism of enhancer activation by FOXA pioneer factors induces endodermal organ fates

**DOI:** 10.1101/2020.08.28.263020

**Authors:** Ryan J. Geusz, Allen Wang, Dieter K. Lam, Nicholas K. Vinckier, Konstantinos-Dionysios Alysandratos, David A. Roberts, Jinzhao Wang, Samy Kefalopoulou, Yunjiang Qiu, Joshua Chiou, Kyle J. Gaulton, Bing Ren, Darrel N. Kotton, Maike Sander

**Author notes:** These authors contributed equally (Ryan J. Geusz, Allen Wang).

## Abstract

FOXA pioneer transcription factors (TFs) displace nucleosomes and prime chromatin across enhancers of different endodermal organs in multipotent precursors before lineage induction. Here, we examined patterns and mechanisms of FOXA target site engagement using human pluripotent stem cell models of endodermal organ development. Unexpectedly, we find that only a subset of pancreatic, hepatic, and alveolar enhancers are FOXA-primed, whereas the majority are unprimed and engage FOXA only upon lineage induction. Analysis of sequence architecture revealed more abundant and stronger FOXA motifs at primed than unprimed enhancers and enrichment for lineage-specific TF motifs at unprimed enhancers. We show that FOXA recruitment to unprimed enhancers specifically depends on lineage-specific TFs, suggesting that regulatory DNA sequence logic governs temporal FOXA recruitment. Our findings suggest that FOXA-mediated enhancer priming broadly facilitates initiation of organ lineage programs, while secondary FOXA recruitment by lineage-specific TFs to the majority of enhancers confers organ specificity to gene expression.
