## Supplementary material for "A dual mechanism of enhancer activation by FOXA pioneer factors induces endodermal organ fates": Table S4

### Sheet: A
Supplemental Table 4- Related to Figure 4. Differentially enriched de novo motifs between class I and class II pancreatic enhancers. (A) de novo motifs enriched in class I pancreatic enhancers over class II pancreatic enhancers.
Rank	Motif	P-value	log P-pvalue	% of Targets	% of Background	STD(Bg STD)	Best Match/Details	* = Likely false positive
1	CGATTCAGACGTACGTACGTCTGAAGTCGCTAGACTGCTA	1e-59	-138.1	0.7291	0.3867	36.8bp (42.2bp)	FOXA1(Forkhead)/LNCAP-FOXA1-ChIP-Seq(GSE27824)/Homer(0.966)
2	TCAGCGATCTAGCTAGTCAGTCGACTGAATCGCGTATCAGCTGACTAG	1e-19	-45.79	0.0285	0.0009	58.9bp (22.2bp)	PB0124.1_Gabpa_2/Jaspar(0.598)
3	CTGAATGCAGCTACGTCATGATCGAGTCACGTACTGCAGTACTGATGC	1e-18	-42.08	0.0267	0.0013	59.3bp (0.0bp)	SD0002.1_at_AC_acceptor/Jaspar(0.730)
4	CGTAACGTACGTAGTCAGTCGTCACGTAATGCCAGTAGTC	1e-17	-41.28	0.0321	0.0019	55.3bp (44.5bp)	TEAD(TEA)/Fibroblast-PU.1-ChIP-Seq(Unpublished)/Homer(0.778)
5	CTGACTAGACTGGTCAATGCAGTCCGTACATGACTGCTGA	1e-17	-41.28	0.0321	0.002	57.3bp (38.7bp)	SPDEF(ETS)/VCaP-SPDEF-ChIP-Seq(SRA014231)/Homer(0.662)
6	ACTGACTGCTAGGTCACGATCTAGACTGAGCTATGCAGCTAGCTACGT	1e-16	-38.43	0.025	0.0006	50.3bp (0.0bp)	ZNF467(Zf)/HEK293-ZNF467.GFP-ChIP-Seq(GSE58341)/Homer(0.596)
7	GTCAGTACACGTAGTCCAGTACTGGTACGTCACAGTCTAGCGTACGAT	1e-16	-38.43	0.025	0.001	48.1bp (27.7bp)	Zic(Zf)/Cerebellum-ZIC1.2-ChIP-Seq(GSE60731)/Homer(0.642)
8	CTAGGTCACGATCTAGCATGATCGATGCCGATTAGCGCTA	1e-16	-37.59	0.0642	0.0115	58.3bp (63.8bp)	PB0057.1_Rxra_1/Jaspar(0.696)
9	CTGACGTAAGTCCAGTCTGACGTAAGTCCGTAAGTCCGTA	1e-16	-37.2	0.0374	0.0035	47.4bp (14.7bp)	PB0119.1_Foxa2_2/Jaspar(0.710)
10	TAGCAGCTACGTCGTACGATGTACCGATACTGCATGCTAGTCGACGAT	1e-16	-37.2	0.0374	0.0034	41.8bp (65.5bp)	Gata1(Zf)/K562-GATA1-ChIP-Seq(GSE18829)/Homer(0.831)
11	ACTGCTAGGACTCGTACGTACGTAATCGCGATAGTCAGTC	1e-15	-34.86	0.0232	0	65.0bp (0.0bp)	PB0134.1_Hnf4a_2/Jaspar(0.732)
12	ATCGACGTTACGACTGTGACCATGCGATTGAC	1e-14	-34.35	0.0321	0.0023	58.2bp (10.0bp)	CREB1/MA0018.2/Jaspar(0.705)
13	ACGTAGTCATGCCTGAACTGACGTCGTATAGC	1e-14	-34	0.0713	0.0157	53.8bp (50.7bp)	PB0152.1_Nkx3-1_2/Jaspar(0.644)
14	CGTATCAGTCGAAGTCGACTAGTCAGCTTGCATGACCAGTCATGTACG	1e-13	-31.62	0.0303	0.0023	43.9bp (25.0bp)	PB0203.1_Zfp691_2/Jaspar(0.573)
15	ACGTCATGATCGCGTACTAGCGTAACGTCGTACGTAACTGCTAGCGTA	1e-13	-31.37	0.0214	0.0013	52.1bp (17.8bp)	Gata1/MA0035.3/Jaspar(0.816)
16	GACTGTACGATCGACTACTGTACGCGTACATGCTAGGTACGCTACTAG	1e-12	-29.08	0.0642	0.0147	54.2bp (58.5bp)	PB0158.1_Rfx3_2/Jaspar(0.624)
17	AGTCCGTAGACTCGATAGTCCTAGGTACAGTC	1e-12	-28.94	0.0285	0.0028	50.8bp (36.6bp)	PB0143.1_Klf7_2/Jaspar(0.693)
18	ACGTAGTCAGTCACGTCTGACGTAACGTACGT	1e-12	-28.65	0.0392	0.0057	54.5bp (49.2bp)	EN1/MA0027.2/Jaspar(0.776)
19	CGTAACTGCTAGCGTACTAGGTACCGATCGTACGTAAGTC	1e-12	-27.95	0.0196	0.0006	38.1bp (0.0bp)	Eomes(T-box)/H9-Eomes-ChIP-Seq(GSE26097)/Homer(0.598)
20	TACGGACTAGTCCGTACAGTACTGTACGATGCGATCGTCAGCATCTAG	1e-12	-27.95	0.0196	0.0009	44.3bp (0.0bp)	Nr5a2(NR)/mES-Nr5a2-ChIP-Seq(GSE19019)/Homer(0.673)
21	AGTCACGTACTGCGTACTGAACTGAGTCGCATCAGTACGTCGTAACTG	1e-12	-27.95	0.0196	0.0008	64.3bp (43.8bp)	POL008.1_DCE_S_I/Jaspar(0.645)
22	CGTAATCGACGTCATGATCGAGTCTGACTCAGCTGACGTA	1e-12	-27.68	0.0428	0.0066	59.7bp (40.9bp)	Nkx2.5(Homeobox)/HL1-Nkx2.5.biotin-ChIP-Seq(GSE21529)/Homer(0.677)
23 *	ATCGCGTAACTGGTACCGATCAGTCTAGGACTTGACCATG	1e-11	-26.22	0.0232	0.0021	48.1bp (76.3bp)	Nr2e3/MA0164.1/Jaspar(0.694)
24 *	TCAGCGTACGATATCGCGATATCGCGATACTGTACGGTAC	1e-10	-24.71	0.0285	0.0035	54.0bp (49.3bp)	PB0060.1_Smad3_1/Jaspar(0.725)
25 *	CGTAAGTCCGTAACGTACTGAGTCACGTACTGAGTCACTG	1e-10	-23.41	0.0214	0.0019	60.8bp (37.4bp)	PB0206.1_Zic2_2/Jaspar(0.800)
26 *	CGTAATCGATGCGATCGACTGCATCGTACATGTCAGGATC	1e-10	-23.41	0.0214	0.0021	65.1bp (31.6bp)	TFAP2C(var.2)/MA0814.1/Jaspar(0.845)
27 *	ACTGACGTACTGACTGCGTAACTGACTGACGT	1e-09	-21.4	0.016	0.0014	63.3bp (41.9bp)	ZNF354C/MA0130.1/Jaspar(0.790)
28 *	ATGCTGCACGATAGCTAGTCCGTACGATAGCTAGTCTCGA	1e-09	-20.97	0.0499	0.0127	44.7bp (48.2bp)	PB0028.1_Hbp1_1/Jaspar(0.879)
29 *	GTCAGTACCTAGTCAGGTCATCGATGACGCTATAGCGCTA	1e-09	-20.94	0.0303	0.0047	47.1bp (66.8bp)	AR-halfsite(NR)/LNCaP-AR-ChIP-Seq(GSE27824)/Homer(0.773)
30 *	GATCATCGATGCACGTACGTACGTAGTCACGTGCTACGTA	1e-08	-20.69	0.0196	0.0015	47.4bp (53.6bp)	PB0194.1_Zbtb12_2/Jaspar(0.684)
31 *	ATCGGATCGACTAGTCACTGCAGTAGTCAGTCGATCGACTCGTAGCAT	1e-08	-20.69	0.0196	0.0021	56.6bp (50.6bp)	PB0200.1_Zfp187_2/Jaspar(0.637)
32 *	ACTGAGTCCGTAAGTCATGCCGTACGTACGTA	1e-08	-19.4	0.0267	0.004	63.1bp (54.6bp)	PB0208.1_Zscan4_2/Jaspar(0.685)
33 *	TGACGATCGACTATGCGTCAATGCACTGTAGCGATCGATC	1e-07	-18.05	0.0178	0.0017	36.7bp (6.0bp)	SP3/MA0746.1/Jaspar(0.700)
34 *	AGTCCTGAACTGAGTCAGTCACTGGTACCTAGACTGCGTA	1e-07	-18.05	0.0178	0.0019	64.2bp (43.3bp)	POL010.1_DCE_S_III/Jaspar(0.627)
35 *	ATCGAGTCCGATGTCATAGCACTGGTACCGTA	1e-07	-16.84	0.0517	0.016	45.0bp (69.2bp)	GMEB2/MA0862.1/Jaspar(0.631)
36 *	CGTACGTAAGTCACTGACGTAGTCACGTAGTCCGTAACTG	1e-06	-15.51	0.016	0.0019	65.0bp (34.2bp)	MF0002.1_bZIP_CREB/G-box-like_subclass/Jaspar(0.592)
37 *	AGCTAGCTGATCGCTATAGCGTACACTGACGTAGTCGACTTGCACGAT	1e-06	-15.51	0.016	0.002	56.2bp (40.4bp)	POL002.1_INR/Jaspar(0.586)
38 *	ACGTGATCGTCAGACTAGCTAGCTAGCTAGTCGATCGATCGATCGCAT	1e-06	-15.51	0.016	0.002	26.6bp (19.1bp)	NFAT(RHD)/Jurkat-NFATC1-ChIP-Seq(Jolma_et_al.)/Homer(0.676)
39 *	GTACCGTATACGTCGAACTGTAGCCAGTATCGCATGTACGATGCGACT	1e-05	-13.78	0.0196	0.0036	46.3bp (62.0bp)	Tcf21(bHLH)/ArterySmoothMuscle-Tcf21-ChIP-Seq(GSE61369)/Homer(0.627)
40 *	AGTCAGCTACTGACTGAGTCAGTCACTGAGTC	1e-05	-13.08	0.0143	0.002	59.1bp (35.4bp)	HINFP/MA0131.2/Jaspar(0.605)
41 *	AGTCCGTAACGTACTGACTGCGTAACGTACGT	0.0001	-10.18	0.0143	0.0024	51.1bp (9.2bp)	Cux2(Homeobox)/Liver-Cux2-ChIP-Seq(GSE35985)/Homer(0.745)

### Sheet: B
Supplemental Table 4- Related to Figure 4. Differentially enriched de novo motifs between class I and class II pancreatic enhancers. (B) de novo motifs enriched in class II pancreatic enhancers over class I pancreatic enhancers.
Rank	Motif	P-value	log P-pvalue	% of Targets	% of Background	STD(Bg STD)	Best Match/Details	* = Likely false positive
1	CTAGCGTACGTACGTAACGTAGTCCGTACGTAACGTCTGACGTACTGA	1e-64	-148.3	0.045	0.0034	42.6bp (8.3bp)	ONECUT3/MA0757.1/Jaspar(0.845)
2	CGTAGACTCTGAACTGTAGCGCTATGCATGACGTCATCGA	1e-60	-138.6	0.0429	0.0036	52.4bp (35.4bp)	Rfx5(HTH)/GM12878-Rfx5-ChIP-Seq(GSE31477)/Homer(0.763)
3	ATCGATGCCGATACTGCATGACTGAGCTGCATAGTCGTACGACTACGT	1e-58	-135.4	0.0422	0.0029	51.9bp (3.8bp)	PB0167.1_Sox13_2/Jaspar(0.577)
4	CGATCGATGTACGCTACGATACTGCGTACGATCGATGCTAGCATGCTA	1e-55	-127.4	0.0507	0.0053	51.1bp (26.7bp)	HNF1b(Homeobox)/PDAC-HNF1B-ChIP-Seq(GSE64557)/Homer(0.712)
5	ACGTACGTCGTACTAGCGATACTGTCGATAGCCGTACTAGGTCACGAT	1e-52	-121.8	0.057	0.0063	56.6bp (41.3bp)	PH0104.1_Meis2/Jaspar(0.727)
6	ACTGAGTCGATCGCTAAGCTACGTAGCTCGTAACGTATGC	1e-51	-119.6	0.0387	0.0031	58.0bp (14.9bp)	Hoxb4(Homeobox)/ES-Hoxb4-ChIP-Seq(GSE34014)/Homer(0.754)
7	CAGTACGTGCTAATGCCTGAACGTCGATAGTCACGTAGTC	1e-48	-111.5	0.0464	0.0048	58.9bp (37.9bp)	IRF1(IRF)/PBMC-IRF1-ChIP-Seq(GSE43036)/Homer(0.712)
8	CTGAATCGCAGTTAGCGTCACAGTACTGTACGCTGACATGTAGCGTCA	1e-46	-107.4	0.0359	0.0029	56.8bp (29.3bp)	ZNF415(Zf)/HEK293-ZNF415.GFP-ChIP-Seq(GSE58341)/Homer(0.670)
9	GACTAGTCCGATCTGACGATCTGACATGGCATCAGTTGCACTGAACGT	1e-44	-101.3	0.0345	0.003	56.5bp (0.0bp)	Lhx3/MA0135.1/Jaspar(0.699)
10	CTGACGTACTAGCAGTTGACGTCACGTACATGCAGTACGT	1e-43	-100.9	0.057	0.008	52.5bp (30.2bp)	Nr2e1/MA0676.1/Jaspar(0.818)
11	AGTCCGATACTGAGTCAGCTAGCTACGTACTGGACTCGATATCGGACT	1e-40	-93.73	0.0415	0.0051	56.3bp (29.6bp)	PB0061.1_Sox11_1/Jaspar(0.763)
12	CGATTGACCGTACGTACGATGCTAGTACGATCGTACGTACGCTATCGA	1e-40	-92.47	0.0324	0.0033	47.5bp (0.0bp)	Cux2(Homeobox)/Liver-Cux2-ChIP-Seq(GSE35985)/Homer(0.625)
13	TCGACAGTCGATCGTAAGTCCGATTGACGCTATGACGCAT	1e-37	-87.12	0.0577	0.0103	57.2bp (31.4bp)	Fra1(bZIP)/BT549-Fra1-ChIP-Seq(GSE46166)/Homer(0.751)
14	TAGCGATCGCATATGCCGATCTAGTACGGACTCAGTTACG	1e-36	-83.94	0.0387	0.0038	61.3bp (28.4bp)	Hand1::Tcf3/MA0092.1/Jaspar(0.655)
15	TCGACGATCTAGCGTAGATCGACTCAGTGTACCGTACAGT	1e-36	-83.94	0.0387	0.0051	55.9bp (4.3bp)	c-Jun-CRE(bZIP)/K562-cJun-ChIP-Seq(GSE31477)/Homer(0.866)
16	GCATCGTACGATAGCTACGTGTCACGTAGTACGACTTGAC	1e-36	-83.94	0.0387	0.0043	47.9bp (78.2bp)	PB0081.1_Tcf1_1/Jaspar(0.744)
17	CTAGTGCATGACGCTATGACGTCACAGTGCTACTGATGCA	1e-36	-83.81	0.0303	0.0034	60.1bp (34.7bp)	HOXB13(Homeobox)/ProstateTumor-HOXB13-ChIP-Seq(GSE56288)/Homer(0.675)
18	GTCAACGTGACTGCATACTGAGCTAGTCCGTACAGTCTAGACTGGATC	1e-36	-83.81	0.0303	0.0027	56.5bp (10.8bp)	PAX3:FKHR-fusion(Paired,Homeobox)/Rh4-PAX3:FKHR-ChIP-Seq(GSE19063)/Homer(0.795)
19	ACGTGCATTGACCGTAGACTAGTCGACTCAGTCATGATCG	1e-35	-80.7	0.0443	0.0056	53.9bp (17.7bp)	ZBTB18(Zf)/HEK293-ZBTB18.GFP-ChIP-Seq(GSE58341)/Homer(0.612)
20	AGTCACTGACTGACGTCGTAACGTACGTCGTA	1e-34	-78.56	0.0436	0.0069	51.3bp (39.3bp)	Pitx1(Homeobox)/Chicken-Pitx1-ChIP-Seq(GSE38910)/Homer(0.735)
21	CGTACGATTACGCGATACTGACGTCGTAGCATTGACGCAT	1e-33	-78.15	0.0289	0.0023	47.4bp (16.4bp)	Foxf1(Forkhead)/Lung-Foxf1-ChIP-Seq(GSE77951)/Homer(0.687)
22	ATCGACTGAGTCATGCACGTACGTATCGACTG	1e-33	-78.15	0.0289	0.0024	51.2bp (34.1bp)	Nr5a2(NR)/mES-Nr5a2-ChIP-Seq(GSE19019)/Homer(0.814)
23	CGATGCTAGCTAACGTCTGACGATACGTCTGAGCTAGATC	1e-31	-72.12	0.0352	0.0053	50.3bp (35.7bp)	Arid5a/MA0602.1/Jaspar(0.778)
24	GCTACGTATCGACGTAAGCTCGTATCAGCTGAAGTCACGT	1e-29	-66.88	0.045	0.0084	51.1bp (52.9bp)	MEF2C/MA0497.1/Jaspar(0.776)
25	CGTACAGTACTGGTCATCGACGATACTGACGTCGATACTG	1e-28	-65.28	0.0331	0.0048	47.4bp (20.8bp)	PB0178.1_Sox8_2/Jaspar(0.753)
26	CGTACGTACGTACGTACGTAATCGCGATACGT	1e-28	-64.68	0.0697	0.0182	55.6bp (54.9bp)	PB0192.1_Tcfap2e_2/Jaspar(0.684)
27	GCATATCGGCATCTAGCGATGTCAGTCACTGATCAGTAGCCGTATCAG	1e-26	-60.82	0.0317	0.0052	50.9bp (37.7bp)	Tbr1(T-box)/Cortex-Tbr1-ChIP-Seq(GSE71384)/Homer(0.551)
28	AGTCACTGGACTTCGAATGCCGTACGTACTGA	1e-25	-58.63	0.031	0.0047	53.2bp (44.4bp)	Sox4(HMG)/proB-Sox4-ChIP-Seq(GSE50066)/Homer(0.666)
29	CGTACATGGCATGCTAGCTAGCATACGTCGATCTAGGCTAGCATGATC	1e-24	-56.45	0.0303	0.0054	56.2bp (47.6bp)	Six1(Homeobox)/Myoblast-Six1-ChIP-Chip(GSE20150)/Homer(0.715)
30	ATCGGTCAACGTAGTCGACTGATCTGCAGCATCATGCGTAGTACCGTA	1e-19	-45.96	0.0267	0.0039	53.1bp (51.4bp)	MEIS1/MA0498.2/Jaspar(0.682)
31	CTAGCGTAACTGGATCGACTCAGTACGTACTG	1e-19	-45.96	0.0267	0.0046	58.3bp (12.1bp)	Nr2e3/MA0164.1/Jaspar(0.726)
32	GCATCGTAAGTCACGTAGTCCTGAACTGGTCA	1e-19	-45.81	0.045	0.0113	62.1bp (53.4bp)	Smad4(MAD)/ESC-SMAD4-ChIP-Seq(GSE29422)/Homer(0.615)
33	CGATCGATCTGAGCTAGTCATGCATGACGTACCGTACTAGTCAGGTAC	1e-19	-45.02	0.0317	0.0055	48.7bp (58.9bp)	Hand1::Tcf3/MA0092.1/Jaspar(0.579)
34	ACGTCGTACGTAAGTCCGTAACTGCTGACGTA	1e-19	-45.02	0.0317	0.0061	53.6bp (38.4bp)	Ets1-distal(ETS)/CD4+-PolII-ChIP-Seq(Barski_et_al.)/Homer(0.698)
35	CAGTGATCGACTCGATATCGGTACGCTATCGAGCATGCTACGATCATG	1e-18	-41.94	0.0253	0.0047	52.9bp (43.7bp)	Arid5a/MA0602.1/Jaspar(0.671)
36	CTAGCGATACTGATGCGCTATCGACATGATGCTGACCGTAGTCAGTAC	1e-18	-41.62	0.019	0.0032	46.2bp (22.6bp)	NFIX/MA0671.1/Jaspar(0.623)
37	GCATCGTACGTACGATTAGCGCTATGACGATCGCTAGCAT	1e-17	-40.76	0.0345	0.0076	51.9bp (55.7bp)	EVX1/MA0887.1/Jaspar(0.712)
38	AGTCGTCAACTGCGTAAGTCCTGAACTGAGTC	1e-16	-38.04	0.0239	0.0045	58.9bp (51.2bp)	Smad2(MAD)/ES-SMAD2-ChIP-Seq(GSE29422)/Homer(0.839)
39	AGTCGTACGTACGCTATACGTGCAAGCTTAGCGCTATAGCGATCGTAC	1e-15	-36.13	0.0232	0.0049	56.3bp (43.7bp)	RREB1/MA0073.1/Jaspar(0.677)
40	AGTCACGTACTGACTGCGTACGTACGTAAGTC	1e-15	-36.13	0.0232	0.0051	54.8bp (62.7bp)	NFATC2/MA0152.1/Jaspar(0.775)
41	TGCACTGAGTCACGATCATGTAGCGTACGTCACGATATCGGTCAGCAT	1e-12	-28.8	0.0204	0.0041	54.9bp (0.0bp)	Myb/MA0100.2/Jaspar(0.616)
42	AGTCACTGCGTACGTAAGTCACGTCGTAAGTC	1e-12	-28.66	0.0289	0.008	56.7bp (50.0bp)	PB0161.1_Rxra_2/Jaspar(0.649)

### Sheet: C
Supplemental Table 4- Related to Figure 4. Differentially enriched de novo motifs between class I and class II pancreatic enhancers. (C) de novo motifs enriched in class I pancreatic enhancers overlapping HNF6 binding sites at PP2 stage. compared to class II pancreatic enhancers overlapping HNF6 binding sites at PP2 stage.
Rank	Motif	P-value	log P-pvalue	% of Targets	% of Background	STD(Bg STD)	Best Match/Details	* = Likely false positive
1	CTGAAGCTCAGTACTGCTGAGATCGCTAGTACCGATCTAGCATGCATG	1e-20	-46.39	0.2371	0.0456	50.8bp (43.1bp)	PBX2/MA1113.1/Jaspar(0.683)
2	CATGCAGTGTACGTACGTCAAGTCCGATCATGCAGTAGCT	1e-19	-45.9	0.0928	0.0047	58.1bp (18.7bp)	PB0047.1_Myf6_1/Jaspar(0.734)
3	AGTCCGATACTGCGATCTAGACGTACGTACGTCTGAAGTCCGTAAGTC	1e-19	-45.11	0.1031	0.0064	24.9bp (56.1bp)	FOXP2/MA0593.1/Jaspar(0.806)
4	ACTGCGATACTGGACTTAGCGCTAATCGAGCTGTACCGTATAGCAGTC	1e-18	-41.99	0.0722	0.0031	46.6bp (40.1bp)	Pknox1(Homeobox)/ES-Prep1-ChIP-Seq(GSE63282)/Homer(0.718)
5	ACTGACTGAGTCCGATACTGACGTACTGAGTCGTCAGTCA	1e-14	-34.36	0.0619	0.0029	31.9bp (62.8bp)	ZNF416(Zf)/HEK293-ZNF416.GFP-ChIP-Seq(GSE58341)/Homer(0.697)
6	CGTATAGCACGTATGCGTACAGTCACGTACTGACGTACTG	1e-14	-34.36	0.0619	0.0021	62.7bp (21.9bp)	Ets1-distal(ETS)/CD4+-PolII-ChIP-Seq(Barski_et_al.)/Homer(0.764)
7	TGACGTACCGTATGACGTACAGTCACGTACTGCGTACTGACTGAACTG	1e-14	-34.36	0.0619	0.0013	51.7bp (0.0bp)	ZSCAN4/MA1155.1/Jaspar(0.706)
8	CGATGCTACTGACTAGACGTTGACCGTACGTAAGTCCGTA	1e-14	-33.09	0.2165	0.0527	36.1bp (37.1bp)	Foxa3(Forkhead)/Liver-Foxa3-ChIP-Seq(GSE77670)/Homer(0.881)
9	CGATCGTACTAGACTGGATCCGTAGTCAGTCAAGTCCGTACGTAATCG	1e-14	-32.88	0.0825	0.0065	42.0bp (34.2bp)	FOXK1/MA0852.2/Jaspar(0.723)
10	GATCAGTCGACTATGCCGTATCGACGTACTGACGATAGTC	1e-14	-32.56	0.0722	0.0042	52.5bp (60.7bp)	Gfi1/MA0038.1/Jaspar(0.604)
11	TACGGCATGTCACAGTGCATCGTATCGAGTCACGTAAGTC	1e-13	-30.67	0.0567	0.0032	60.2bp (26.2bp)	HOXD13/MA0909.1/Jaspar(0.727)
12	CGTAAGCTCGATCGTACTAGCAGTCGTAAGCTCTGACTGA	1e-13	-29.99	0.0773	0.0062	68.3bp (51.4bp)	POU3F3/MA0788.1/Jaspar(0.732)
13	GTCAGTACCGTAACGTACGTAGTCGATCGCTACTGAAGCT	1e-12	-29.4	0.067	0.0038	56.5bp (4.4bp)	TEAD2/MA1121.1/Jaspar(0.868)
14 *	ATGCGATCGTACGACTCTAGTACGGTCAATGCATGCGCTA	1e-11	-27.16	0.0722	0.0054	57.6bp (34.3bp)	ZNF165(Zf)/WHIM12-ZNF165-ChIP-Seq(GSE65937)/Homer(0.619)
15 *	AGTCGTCACGTACTAGCGTAAGTCAGTCACGTACTGACGT	1e-11	-27.07	0.0515	0.0029	51.5bp (0.0bp)	SNAI2/MA0745.1/Jaspar(0.679)
16 *	GATCGATCGATCGTCACATGAGCTAGCTGATCAGTCGATC	1e-11	-27.07	0.0515	0.0021	69.4bp (0.0bp)	SpiB(ETS)/OCILY3-SPIB-ChIP-Seq(GSE56857)/Homer(0.665)
17 *	CTGAATGCCGATCGATCGTAAGTCCGTACGTAACGTATCG	1e-11	-27.07	0.0515	0	41.3bp (0.0bp)	SOX13/MA1120.1/Jaspar(0.831)
18 *	CGATACGTACGTAGCTTAGCCGATAGCTACGTAGTCAGTCCGATACTG	1e-11	-27.07	0.0515	0.0013	46.3bp (0.0bp)	EWS:ERG-fusion(ETS)/CADO_ES1-EWS:ERG-ChIP-Seq(SRA014231)/Homer(0.667)
19 *	CGTACTGAAGTCCTGAATGCACGTAGCTCAGTCATGACTGTAGCCTGA	1e-11	-27.07	0.0515	0	57.9bp (0.0bp)	Bapx1(Homeobox)/VertebralCol-Bapx1-ChIP-Seq(GSE36672)/Homer(0.655)
20 *	ACGTTCGACTGACATGGTACCGTATACGTGCATAGCCGATACTGCAGT	1e-11	-26.31	0.0619	0.0043	37.7bp (39.6bp)	Smad3(MAD)/NPC-Smad3-ChIP-Seq(GSE36673)/Homer(0.640)
21 *	CTAGCTAGGTACCGTAGTCACGTAACGTTCGAAGCTACGTACGTCGTA	1e-11	-25.95	0.0773	0.0071	57.7bp (46.7bp)	Arid5a/MA0602.1/Jaspar(0.715)
22 *	AGTCAGCTAGCTCGTAACTGAGCTACGTGCTAGCATACGTATGCGTAC	1e-10	-23.57	0.0464	0.0011	61.8bp (0.0bp)	PH0123.1_Obox3/Jaspar(0.651)
23 *	CTGAATCGTGACGTCAGTCACGTACTAGACGTAGCTCGTACTAGCTGA	1e-09	-22.88	0.1495	0.0362	52.3bp (43.1bp)	NFIC/MA0161.2/Jaspar(0.593)
24 *	GATCATGCACGTACTGACGTAGTCGTCAACTG	1e-09	-22	0.1289	0.0287	46.5bp (57.4bp)	MEIS1/MA0498.2/Jaspar(0.789)
25 *	AGTCGTCAAGCTAGCTAGTCGCTAACGTACGTAGTCCGTA	1e-09	-21.72	0.0619	0.006	33.4bp (21.7bp)	PB0028.1_Hbp1_1/Jaspar(0.940)
26 *	AGTCGCATAGCTAGTCCATGATCGGATCTAGCCGTAATGCCGATAGTC	1e-09	-21.31	0.1031	0.0196	51.0bp (63.6bp)	PBX3/MA1114.1/Jaspar(0.674)
27 *	CGTAACTGAGCTGTACTACGAGTCCGATACTGATGCCGAT	1e-08	-20.41	0.0515	0.0037	51.0bp (6.4bp)	Ascl2/MA0816.1/Jaspar(0.696)
28 *	GTACGTCACGTACTAGCTAGACGTGCTATGACGCTAACTG	1e-08	-20.19	0.0412	0.0023	59.6bp (14.9bp)	AR-halfsite(NR)/LNCaP-AR-ChIP-Seq(GSE27824)/Homer(0.731)
29 *	ACTGCGTAAGTCCGTACGTAATGCAGTCACGTCTGACTAG	1e-08	-20.19	0.0412	0.0019	49.1bp (0.0bp)	PB0181.1_Spdef_2/Jaspar(0.647)
30 *	GTCAGCATGTCACGTACGTAACTGAGCTATGC	1e-08	-18.82	0.0876	0.0163	53.1bp (63.6bp)	PB0134.1_Hnf4a_2/Jaspar(0.750)
31 *	CGATATCGCTGAATCGTAGCAGTCCATGACTGGTCAGTACACGTATGC	1e-07	-18.38	0.0773	0.013	44.5bp (52.7bp)	PB0114.1_Egr1_2/Jaspar(0.629)
32 *	ACGTCTAGACGTACGTACGTACGTACTGATCG	1e-07	-16.92	0.0361	0.0015	63.4bp (0.0bp)	PB0121.1_Foxj3_2/Jaspar(0.883)
33 *	TGACTGACCGATACTGTAGCTGCACTAGCATGGTACGTAC	1e-06	-14.91	0.0412	0.0037	49.5bp (30.9bp)	PB0091.1_Zbtb3_1/Jaspar(0.674)
34 *	AGTCACGTATCGCGATGATCACGTACGTACGTACGTACGTACGTACGT	1e-06	-14.91	0.0412	0.0037	65.4bp (20.1bp)	ZNF384/MA1125.1/Jaspar(0.762)
35 *	ACTGCGATCGATAGTCACGTAGTCGTCAAGTC	1e-06	-14.8	0.0722	0.0137	67.1bp (46.5bp)	PB0194.1_Zbtb12_2/Jaspar(0.704)
36 *	AGTCGACTGTACAGTCGTACACTGACTGACTGCGTATCGAGATCACTG	1e-05	-13.79	0.0309	0	46.7bp (0.0bp)	Stat3(Stat)/mES-Stat3-ChIP-Seq(GSE11431)/Homer(0.690)
37 *	AGTCAGTCACGTCGTACGTAAGTCACTGCGTAACGTAGTCACGTACTG	1e-05	-13.79	0.0309	0.0029	41.4bp (12.3bp)	PB0193.1_Tcfe2a_2/Jaspar(0.613)
38 *	CTGAACGTCGATATGCCGTACTAGCGTAACGT	1e-05	-12.69	0.0876	0.0244	50.2bp (61.5bp)	LIN54/MA0619.1/Jaspar(0.716)
39 *	AGTCACGTAGTCAGTCACGTACGTACGTAGTC	0.0001	-9.898	0.0309	0.0043	63.8bp (18.3bp)	PB0137.1_Irf3_2/Jaspar(0.763)

### Sheet: D
Supplemental Table 4- Related to Figure 4. Differentially enriched de novo motifs between class I and class II pancreatic enhancers. (D) de novo motifs enriched in class II pancreatic enhancers overlapping HNF6 binding sites at PP2 stage. compared to class I pancreatic enhancers overlapping HNF6 binding sites at PP2 stage.
Rank	Motif	P-value	log P-pvalue	% of Targets	% of Background	STD(Bg STD)	Best Match/Details	* = Likely false positive
1	GCATCGTACGATCATGCATGCGTAGACTACGTACGTCGATAGTCGCAT	1e-81	-186.9	0.128	0.0088	44.3bp (13.3bp)	ONECUT3/MA0757.1/Jaspar(0.836)
2	GTACGCTAACGTAGCTGCATCTGAGCATTGACGCTACTGA	1e-64	-148	0.1088	0.009	53.3bp (17.1bp)	Pdx1(Homeobox)/Islet-Pdx1-ChIP-Seq(SRA008281)/Homer(0.836)
3	GCTAGCATCGTACGATGTACGTACGCATATGCGCTACAGT	1e-64	-148	0.1088	0.0093	51.0bp (0.0bp)	SD0003.1_at_AC_acceptor/Jaspar(0.704)
4	ACGTGTACCGTACGATAGTCCGTAGCTAACGT	1e-52	-120.7	0.1392	0.0185	56.0bp (34.3bp)	PH0150.1_Pou4f3/Jaspar(0.754)
5	CGATCATGGCATAGTCCTAGTGACGTCAGCTA	1e-50	-117.4	0.0928	0.0086	56.0bp (41.1bp)	CEBP:AP1(bZIP)/ThioMac-CEBPb-ChIP-Seq(GSE21512)/Homer(0.865)
6	CTGACTGACGATTGACGCTACGTAGCATCGTAGTACGCTAGCTACGAT	1e-49	-114.4	0.1664	0.0292	51.2bp (44.8bp)	Cux2(Homeobox)/Liver-Cux2-ChIP-Seq(GSE35985)/Homer(0.764)
7	TCGATCGAGCTACTGAACTGGTCACTGAATGCCGTACGTA	1e-40	-94.18	0.08	0.0055	49.6bp (3.9bp)	PB0119.1_Foxa2_2/Jaspar(0.774)
8	GTACGTACCGTACGATTCGACGATGATCAGTC	1e-37	-87.01	0.0976	0.0134	49.1bp (96.0bp)	ETS:RUNX(ETS,Runt)/Jurkat-RUNX1-ChIP-Seq(GSE17954)/Homer(0.712)
9	CGTACATGCGTACATGCTAGTGCAGATCCGATGCTAGATC	1e-37	-85.83	0.0752	0.0034	57.8bp (0.0bp)	Crx/MA0467.1/Jaspar(0.635)
10	TCAGTGCACTAGATCGATCGGTACGTCAATGCGATCTGAC	1e-34	-78.86	0.1232	0.026	57.2bp (44.5bp)	PB0133.1_Hic1_2/Jaspar(0.714)
11	GTCACGTATGACCGTATCAGTGCACGTACGTAAGTCGCATATGCGTCA	1e-32	-75.02	0.0688	0.0081	51.4bp (26.2bp)	STAT1::STAT2/MA0517.1/Jaspar(0.671)
12	AGTCAGCTGACTAGCTATGCGATCGATCGCTAAGTCGACT	1e-31	-73.34	0.088	0.0105	56.6bp (42.1bp)	E2F6(E2F)/Hela-E2F6-ChIP-Seq(GSE31477)/Homer(0.769)
13	ACTGCGATGATCGCATCTGAAGTCGCTAACGTCAGTGATCGACTCGAT	1e-30	-71.13	0.0864	0.0151	52.1bp (15.7bp)	TEAD1/MA0090.2/Jaspar(0.737)
14	GCATGACTACGTGATCGCTACATGAGTCGCATAGTCGCATCAGTCATG	1e-29	-67.17	0.064	0.0094	60.3bp (3.2bp)	MyoG(bHLH)/C2C12-MyoG-ChIP-Seq(GSE36024)/Homer(0.726)
15	AGCTACGTACTGAGTCACGTAGTCACGTACTGACGTACTGAGTCACGT	1e-29	-67.14	0.0992	0.0177	54.9bp (10.7bp)	PB0208.1_Zscan4_2/Jaspar(0.607)
16	CGATATGCGTACGTCACAGTATCGGTACGATC	1e-29	-66.98	0.1792	0.0534	53.3bp (43.1bp)	PB0098.1_Zfp410_1/Jaspar(0.633)
17	CATGCTGAACTGGCATGATCGCATGATCACTG	1e-28	-65.99	0.112	0.0257	59.6bp (46.8bp)	PB0203.1_Zfp691_2/Jaspar(0.835)
18	CGTAGCTAGTCACGATACTGCGATACTGGCATATGCGCTAGATCCGTA	1e-27	-62.49	0.08	0.0143	51.1bp (5.5bp)	Tbet(T-box)/CD8-Tbet-ChIP-Seq(GSE33802)/Homer(0.724)
19	CGTACAGTACTGTGACTGACGATCCATGCTAG	1e-26	-61.4	0.0944	0.0194	57.7bp (20.8bp)	HIC2/MA0738.1/Jaspar(0.760)
20	CGATGTACCGTATCAGCGTAGTACTGCACTGACTAGCGATTCAGCGTA	1e-24	-56.23	0.0752	0.0152	54.7bp (27.3bp)	SD0002.1_at_AC_acceptor/Jaspar(0.666)
21	TCGATCGACGTAGCTAGCTAACTGCGATAGCTAGCTAGCTAGCTACGT	1e-23	-54.19	0.0736	0.0148	51.3bp (22.5bp)	ZNF384/MA1125.1/Jaspar(0.695)
22	GATCACTGCTGAGCTAAGCTTAGCGTCAGATC	1e-23	-54.19	0.0736	0.0154	59.4bp (14.5bp)	NR1H4/MA1110.1/Jaspar(0.769)
23	GATCGCATACTGGTACGATCGATCGATCGTACGCTAATCGAGTCGACT	1e-21	-50.18	0.0704	0.0153	58.1bp (51.8bp)	CTCFL/MA1102.1/Jaspar(0.692)
24	AGTCACTGAGTCACGTCGTACGTAAGTCACGT	1e-21	-50.18	0.0704	0.0149	53.6bp (33.0bp)	ZNF264(Zf)/HEK293-ZNF264.GFP-ChIP-Seq(GSE58341)/Homer(0.714)
25	CGTAACGTGTACCTAGCGTACTAGCGTAAGCT	1e-21	-49.81	0.0528	0.0092	50.5bp (34.9bp)	PB0139.1_Irf5_2/Jaspar(0.694)
26	ACGTACGTACTGACTGACGTAGTCACTGCGTA	1e-20	-48.21	0.0688	0.0153	57.0bp (13.4bp)	NFYB/MA0502.1/Jaspar(0.649)
27	AGCTCGATCATGGTCAAGCTACGTACGTGTACGTACGCTAATCGGCTA	1e-18	-42.45	0.064	0.0128	53.6bp (0.0bp)	PH0037.1_Hdx/Jaspar(0.691)
28	ACTGACGTACTGAGTCAGTCACGTAGTCACTG	1e-18	-42.45	0.064	0.0118	50.6bp (23.0bp)	Zac1(Zf)/Neuro2A-Plagl1-ChIP-Seq(GSE75942)/Homer(0.669)
29	CGTACGTAAGTCACTGCGTAACTGACTGACGT	1e-17	-40.16	0.0752	0.0196	55.6bp (16.8bp)	PH0152.1_Pou6f1_2/Jaspar(0.668)
30	CGTAACGTACGTAGTCAGTCAGTCACGTCGTA	1e-17	-39.78	0.1616	0.0655	55.5bp (62.2bp)	RELB/MA1117.1/Jaspar(0.737)
31	ACGTAGTCACGTACTGACGTACGTACGTACGTAGTCACGTCGTACGTA	1e-16	-38.73	0.0608	0.0132	61.1bp (21.1bp)	FOXP1/MA0481.2/Jaspar(0.678)
32	CGTATACGCTGACGATCTAGCGTATGCACGTACGTAGCATCGATCATG	1e-16	-36.92	0.0592	0.0155	57.7bp (18.0bp)	POU5F1/MA1115.1/Jaspar(0.663)
33	TCAGTGCATAGCACGTGCATTAGCGCATACGT	1e-15	-35.63	0.112	0.0372	59.3bp (33.7bp)	PROX1/MA0794.1/Jaspar(0.758)
34	TACGTAGCGCTACTGACATGGATCCGTATCAGTCGAGTCATGCATGAC	1e-13	-30.72	0.0656	0.0182	52.1bp (60.4bp)	ISRE(IRF)/ThioMac-LPS-Expression(GSE23622)/Homer(0.603)
35	CGTAAGTCCGTAACTGCGTACGTACGTACGTACGTACGTAACTGAGTC	1e-12	-29.24	0.064	0.0204	59.0bp (18.5bp)	ZNF384/MA1125.1/Jaspar(0.645)
36 *	ACTGACTGACGTCGTAACGTCGTAAGTCACTGCGTACGTA	1e-11	-26.65	0.0496	0.012	52.1bp (32.4bp)	PB0106.1_Arid5a_2/Jaspar(0.669)
37 *	TCAGGTACCTGACTAGCGATCATGCTAGGATC	1e-10	-23.55	0.0576	0.0161	63.4bp (31.1bp)	PB0091.1_Zbtb3_1/Jaspar(0.786)
38 *	ACTGCGTAAGTCCGTAAGTCACTGACGTAGTC	1e-09	-22.2	0.056	0.0164	60.6bp (53.4bp)	XBP1/MA0844.1/Jaspar(0.837)
39 *	ACTGAGTCACTGACGTACGTAGTCCGTACGTA	1e-09	-22.2	0.056	0.0162	60.2bp (24.9bp)	VDR/MA0693.2/Jaspar(0.736)
40 *	CGTAACTGACTGCGTAACGTACGTAGTCACTG	1e-07	-18.33	0.0512	0.0182	58.2bp (57.5bp)	Otx2(Homeobox)/EpiLC-Otx2-ChIP-Seq(GSE56098)/Homer(0.686)
41 *	CTAGTCAGCTAGCTAGCATGCATGCATGCTAGCATGCATGACTGCTAG	0.001	-8.568	0.0448	0.022	45.8bp (55.2bp)	PB0097.1_Zfp281_1/Jaspar(0.907)

### Sheet: E
Supplemental Table 4- Related to Figure 4. Differentially enriched de novo motifs between class I and class II pancreatic enhancers. (E) de novo motifs enriched in class I pancreatic enhancers overlapping PDX1 binding sites at PP2 stage. compared to class II pancreatic enhancers overlapping PDX1 binding sites at PP2 stage.
Rank	Motif	P-value	log P-pvalue	% of Targets	% of Background	STD(Bg STD)	Best Match/Details	* = Likely false positive
1	ACGTCTAGACGTACGTACGTCTGAAGTCGACTAGCTCGATACTGATGC	1e-20	-47.23	0.2408	0.0454	28.8bp (32.6bp)	FoxD3(forkhead)/ZebrafishEmbryo-Foxd3.biotin-ChIP-seq(GSE106676)/Homer(0.926)
2	AGTCAGCTCAGTATCGCGATATGCCGTACTAGGCATCGTA	1e-20	-46.74	0.0785	0.0027	53.0bp (29.0bp)	PB0022.1_Gata5_1/Jaspar(0.623)
3	ACTGCTGAATGCCAGTAGTCCGTACTGAGTCACTAGCTGAACTGAGCT	1e-18	-42.76	0.0733	0.0025	54.5bp (34.8bp)	SOX10/MA0442.2/Jaspar(0.620)
4	GTCACTGATAGCGCTAACTGTCAGGTACGTACAGTCGATCGACTCTAG	1e-16	-37.64	0.1204	0.0126	51.3bp (35.3bp)	Zac1(Zf)/Neuro2A-Plagl1-ChIP-Seq(GSE75942)/Homer(0.678)
5	GCTACGTAAGTCGATCACGTACTGACGTACGTACTGTCGATGCAGTAC	1e-15	-36.61	0.0785	0.0043	38.9bp (34.3bp)	Foxo1/MA0480.1/Jaspar(0.763)
6	CGATAGCTCGTAAGCTGACTAGCTAGTCAGTCCGTACGTA	1e-15	-35.02	0.0628	0.0028	53.7bp (5.7bp)	NFIA/MA0670.1/Jaspar(0.625)
7	GACTCGATGTACGTACGCATCGTAGCTAGACTCGATGCTA	1e-15	-35.02	0.0628	0.0014	54.6bp (38.3bp)	VSX2/MA0726.1/Jaspar(0.795)
8	CGTAAGTCCGTAAGTCCGTAATCGAGTCCGATACTGCAGT	1e-15	-34.93	0.0942	0.007	43.5bp (20.1bp)	E2A(bHLH)/proBcell-E2A-ChIP-Seq(GSE21978)/Homer(0.772)
9	ACTGGTACCGATATGCGTACACGTACTGACGTCGTAACTG	1e-13	-31.27	0.0576	0.0017	56.1bp (0.0bp)	PB0089.1_Tcfe2a_1/Jaspar(0.706)
10	AGCTCGATTCGACGTAATCGCGTAATCGCGATCTGATCAGGTACGATC	1e-13	-31.27	0.0576	0.0026	43.6bp (0.0bp)	PB0050.1_Osr1_1/Jaspar(0.658)
11	GTCAGTCACGTACTAGCATGACTGGATCGCATTAGCGTCA	1e-13	-30.1	0.0681	0.0042	57.8bp (64.6bp)	NR4A1/MA1112.1/Jaspar(0.711)
12	TGACGTCATAGCGTCAACGTACTGTGCACGATACTGCATG	1e-12	-28.06	0.1152	0.0161	54.5bp (55.9bp)	TFEC/MA0871.1/Jaspar(0.718)
13	ATCGACTGACGTAGTCGACTGATCACTGACGT	1e-12	-27.9	0.0733	0.006	52.5bp (36.7bp)	USF2/MA0526.2/Jaspar(0.699)
14 *	GCTAGTACGTACACGTACTGAGTCGTACACGTGTCACTGA	1e-11	-27.62	0.0524	0	57.0bp (0.0bp)	SD0002.1_at_AC_acceptor/Jaspar(0.706)
15 *	GTCAAGTCAGTCACGTACTGCGATTAGCACTGATGCCAGT	1e-11	-27.62	0.0524	0.0031	33.6bp (26.5bp)	SCRT1(Zf)/HEK293-SCRT1.eGFP-ChIP-Seq(Encode)/Homer(0.755)
16 *	GTCAATGCAGCTACGTCGATACGTAGTCACGTTGCACGATATCGCGTA	1e-11	-27.62	0.0524	0.0023	57.0bp (4.1bp)	STAT5(Stat)/mCD4+-Stat5-ChIP-Seq(GSE12346)/Homer(0.643)
17 *	ACGTCAGTCATGCTAGTGACAGCTAGCTGACTCTGAACTGCGTACTAG	1e-11	-25.76	0.089	0.0096	55.3bp (58.4bp)	Nr2e1/MA0676.1/Jaspar(0.704)
18 *	AGTCCGTAAGTCATCGATGCCGTAACGTACGT	1e-10	-24.13	0.0733	0.0077	32.8bp (67.5bp)	Ahr::Arnt/MA0006.1/Jaspar(0.773)
19 *	CGTAACGTGATCGTACGCTACGTACGATAGTCCGTAACTG	1e-10	-24.06	0.0471	0.0028	51.9bp (41.4bp)	NFYA/MA0060.3/Jaspar(0.734)
20 *	CTAGCAGTACTGACGTACTGACTGCGTAACGTCTAGACTGATGCGCAT	1e-10	-24.06	0.0471	0.0028	49.3bp (0.0bp)	ZNF354C/MA0130.1/Jaspar(0.721)
21 *	AGTCGTCAAGCTACGTCGATACTGGATCAGTCCGTACTGAACGTAGCT	1e-10	-24.06	0.0471	0.0008	49.7bp (0.0bp)	NF1-halfsite(CTF)/LNCaP-NF1-ChIP-Seq(Unpublished)/Homer(0.665)
22 *	CTGACGTACGTAAGTCCGTATAGCCGTAGTCAATCGAGTC	1e-10	-23.91	0.0576	0.0032	53.3bp (0.0bp)	PB0016.1_Foxj1_1/Jaspar(0.686)
23 *	ACTGCGTAACTGAGTCACTGCTGACGTACAGT	1e-10	-23.91	0.0576	0.0047	56.7bp (40.8bp)	POL010.1_DCE_S_III/Jaspar(0.709)
24 *	ACTGTCGAGTCAGCATACGTAGTCGTACACGTATGCGTAC	1e-09	-21.22	0.0838	0.0116	61.8bp (44.9bp)	TEAD4(TEA)/Tropoblast-Tead4-ChIP-Seq(GSE37350)/Homer(0.695)
25 *	CGTAACTGAGTCAGTCACGTACGTCGTAACTGACTGAGTC	1e-09	-20.94	0.0524	0.0045	61.2bp (37.4bp)	TFAP2C(var.2)/MA0814.1/Jaspar(0.922)
26 *	CAGTTAGCCGTAACGTCATGACTGGTCACGATCAGTAGTC	1e-08	-20.62	0.0419	0.0024	52.0bp (42.2bp)	HOXA2(Homeobox)/mES-Hoxa2-ChIP-Seq(Donaldson_et_al.)/Homer(0.609)
27 *	ACTGCAGTTACGCGTAATCGTGCACAGTTAGCCGATATCG	1e-08	-20.62	0.0419	0.0014	70.0bp (0.0bp)	TGIF2/MA0797.1/Jaspar(0.661)
28 *	GCATGCATGTCACGATTACGGCTAGACTCGTACTGATGAC	1e-08	-20.62	0.0419	0.0025	40.0bp (15.5bp)	TRPS1(Zf)/MCF7-TRPS1-ChIP-Seq(GSE107013)/Homer(0.679)
29 *	ACGTACTGTAGCCGTAACTGACTGGTACGATCATCGAGTC	1e-08	-19.7	0.0576	0.0051	42.7bp (48.6bp)	Zfx/MA0146.2/Jaspar(0.674)
30 *	ACTGACTGACTGAGTCCGTACGTATCGAACTG	1e-08	-19.35	0.0838	0.014	40.1bp (44.0bp)	PPARa(NR),DR1/Liver-Ppara-ChIP-Seq(GSE47954)/Homer(0.790)
31 *	AGTCCTAGCTAGATGCACGTCGATATGCCGAT	1e-08	-19.12	0.0785	0.0122	50.2bp (60.5bp)	POL008.1_DCE_S_I/Jaspar(0.690)
32 *	ACTGATCGACGTCGTACGTAGTACAGCTGTCA	1e-08	-18.93	0.1466	0.0411	59.4bp (46.1bp)	HMBOX1/MA0895.1/Jaspar(0.757)
33 *	CTGATGACTGCACGTACGATCTGACTGAGTACGCATCGTA	1e-07	-18.08	0.0471	0.0045	39.8bp (45.5bp)	PB0074.1_Sox8_1/Jaspar(0.719)
34 *	GTCACTGAGATCCGTAGTCACGTAAGCTATCGCGTACAGTACGTCGTA	1e-07	-18.08	0.0471	0.0046	55.4bp (24.4bp)	Pax7(Paired,Homeobox)/Myoblast-Pax7-ChIP-Seq(GSE25064)/Homer(0.703)
35 *	GTACCGATAGTCCGTACGTACGTAGTACCGTAACGTAGTCCGATCGTA	1e-07	-18.08	0.0471	0.0046	64.8bp (17.6bp)	PB0144.1_Lef1_2/Jaspar(0.627)
36 *	GTACGTCACGTACGTAGTACGTACATGCCTAGACTGACGTAGCTAGCT	1e-07	-17.3	0.0366	0.0009	48.4bp (0.0bp)	GRHL1/MA0647.1/Jaspar(0.843)
37 *	ACGTACTGGTCAACTGACTGCGTAACTGATCG	1e-07	-17.15	0.0524	0.0048	49.0bp (58.4bp)	MZF1/MA0056.1/Jaspar(0.654)
38 *	AGCTCAGTACTGATGCAGCTACGTATGCGCATACGTACGTGTCACGAT	1e-07	-17.08	0.0733	0.012	48.9bp (57.6bp)	PB0012.1_Elf3_1/Jaspar(0.698)
39 *	AGTCCGATCTAGCGTAAGTCACGTACGTACGT	1e-06	-16.05	0.0942	0.0205	47.1bp (54.2bp)	Nr2e1/MA0676.1/Jaspar(0.809)
40 *	CGTACGTACGTACGTAACTGCGTAACGTCGTACGTAAGTCCGTAAGTC	1e-06	-14.12	0.0314	0.0031	54.9bp (54.2bp)	Mecom/MA0029.1/Jaspar(0.734)
41 *	ACGTAGTCACGTCGTAACTGACGTCGTAACGTCGTACGTAAGTCAGTC	1e-06	-14.12	0.0314	0.0024	44.6bp (12.4bp)	HOXC13/MA0907.1/Jaspar(0.592)
42 *	ACTGACGTACTGACTGCGTACGTACGTACGTA	1e-05	-12.34	0.0419	0.006	49.4bp (49.6bp)	NFATC2/MA0152.1/Jaspar(0.916)
43 *	CGTAAGTCACGTACTGACGTACTGACTGACTG	0.0001	-10.21	0.0314	0.0043	51.7bp (35.3bp)	RUNX2(Runt)/PCa-RUNX2-ChIP-Seq(GSE33889)/Homer(0.716)

### Sheet: F
Supplemental Table 4- Related to Figure 4. Differentially enriched de novo motifs between class I and class II pancreatic enhancers. (F) de novo motifs enriched in class II pancreatic enhancers overlapping PDX1 binding sites at PP2 stage. compared to class I pancreatic enhancers overlapping PDX1 binding sites at PP2 stage.
Rank	Motif	P-value	log P-pvalue	% of Targets	% of Background	STD(Bg STD)	Best Match/Details	* = Likely false positive
1	GTACATGCTCGATCAGACTGATCGAGTCAGTC	1e-65	-151.7	0.1079	0.0077	54.7bp (17.3bp)	ZNF711(Zf)/SHSY5Y-ZNF711-ChIP-Seq(GSE20673)/Homer(0.792)
2	ACTGACGTAGTCGCATAGTCGACTATGCGCTAAGCTCGTA	1e-60	-138.2	0.1277	0.0149	63.1bp (39.5bp)	PB0187.1_Tcf7_2/Jaspar(0.626)
3	TCAGATGCGCTACTGAGATCTCAGGCTAACGT	1e-55	-127.3	0.0957	0.0103	51.0bp (39.0bp)	Sox5/MA0087.1/Jaspar(0.682)
4	GCATGTACGCTACGATGATCGCTACGTAGCATAGTCGCATAGTCGCTA	1e-50	-115.5	0.0897	0.0087	51.5bp (0.0bp)	Pdx1(Homeobox)/Islet-Pdx1-ChIP-Seq(SRA008281)/Homer(0.780)
5	CGATTGACGTACCATGCGATACGTTGCACGTA	1e-50	-115.5	0.0897	0.0102	51.2bp (35.6bp)	MYBL1/MA0776.1/Jaspar(0.717)
6	GCATCTGAGCTAGACTAGCTCGATCGATGCATGCTACGTA	1e-45	-105.6	0.1079	0.014	56.7bp (29.0bp)	ZNF384/MA1125.1/Jaspar(0.755)
7	ACGTCGATACGTCGATGACTAGCTAGCTAGTCGCTAAGCT	1e-43	-100.8	0.1049	0.0144	61.8bp (35.8bp)	PB0192.1_Tcfap2e_2/Jaspar(0.815)
8	CGTACATGGACTATGCCTAGCGATACTGCGTA	1e-42	-98.45	0.0805	0.0105	58.3bp (41.7bp)	PB0136.1_IRC900814_2/Jaspar(0.694)
9	GACTTGACGCTAGCATCGATTCGACGATTCGA	1e-38	-87.51	0.2401	0.079	54.4bp (35.7bp)	POU6F2/MA0793.1/Jaspar(0.773)
10	ATGCCGTACGTATACGACGTTAGCAGCTCGTA	1e-36	-84.76	0.0729	0.004	53.4bp (0.0bp)	PB0134.1_Hnf4a_2/Jaspar(0.684)
11	ACGTACGTTACGCGTACGTACGTACATGTACGGTACCGATCATGGCTA	1e-35	-82.09	0.0714	0.0089	50.2bp (39.8bp)	Mafb/MA0117.2/Jaspar(0.646)
12	GTCACTAGACTGACGTCGTAACGTACGTCTGA	1e-35	-82.09	0.0714	0.0083	55.0bp (25.8bp)	Pitx1(Homeobox)/Chicken-Pitx1-ChIP-Seq(GSE38910)/Homer(0.767)
13	AGTCAGTCGACTACGTCAGTATCGGACTACGTTAGCGACT	1e-35	-81.99	0.1094	0.0178	58.1bp (42.0bp)	Sox4(HMG)/proB-Sox4-ChIP-Seq(GSE50066)/Homer(0.904)
14	CGATCATGGTACGTCAACGTTAGCAGCTTAGCCATGGCTA	1e-33	-76.81	0.0684	0.0104	62.2bp (40.9bp)	TWIST1/MA1123.1/Jaspar(0.713)
15	GTCACTGAGATCGCATTAGCTCAGCATGTGCA	1e-30	-71.31	0.0851	0.0136	56.1bp (41.9bp)	VDR/MA0693.2/Jaspar(0.693)
16	TGACGTCACGTAGTACGCTACAGTGACTGATCGTCAGACTAGTCGCTA	1e-30	-70.61	0.1277	0.0292	50.0bp (39.0bp)	PB0178.1_Sox8_2/Jaspar(0.735)
17	CATGGACTCTGAATCGGCATCTGACTGAAGCT	1e-30	-69.17	0.0836	0.0149	52.7bp (52.8bp)	ETV6/MA0645.1/Jaspar(0.694)
18	CGATACTGAGTCCGATACTGATGCAGCTACGTAGCTCGAT	1e-29	-69.08	0.0638	0.0097	54.2bp (32.7bp)	PB0042.1_Mafk_1/Jaspar(0.635)
19	CGTACTAGGTCACTGAGACTGTCATCGATAGCCGTACTAGCTGAACTG	1e-29	-67.57	0.1368	0.037	54.9bp (47.6bp)	PB0119.1_Foxa2_2/Jaspar(0.707)
20	ACGTCGTACGTAACTGACTGAGTCACTGCGTA	1e-26	-61.56	0.0593	0.009	58.7bp (15.7bp)	PROX1/MA0794.1/Jaspar(0.632)
21	AGTCCGTAACGTACTGAGTCCGTAACGTACTG	1e-26	-60.8	0.0775	0.014	55.5bp (32.4bp)	PB0178.1_Sox8_2/Jaspar(0.719)
22	GACTGATCAGCTAGCTGACTAGTCGATCGATCAGTCAGCTAGTCGATC	1e-26	-60.78	0.0927	0.0198	61.2bp (50.5bp)	MZF1(var.2)/MA0057.1/Jaspar(0.721)
23	AGTCGTACATGCCTGACGTAAGTCCGTAAGTC	1e-24	-56.74	0.0745	0.0153	57.7bp (42.1bp)	PB0121.1_Foxj3_2/Jaspar(0.709)
24	TGCATGCACGTAGATCGCTACAGTCGATCGATGCATGTCA	1e-22	-52.76	0.0714	0.014	59.9bp (17.9bp)	Foxq1/MA0040.1/Jaspar(0.729)
25	ACGTACGTACTGACTGACGTACGTACTGACGTACGTACGTAGTCACGT	1e-21	-49.59	0.0517	0.009	53.4bp (15.6bp)	Foxd3/MA0041.1/Jaspar(0.629)
26	ACGTATCGACGTACTGACGTCTAGAGCTCGATAGTCCGAT	1e-21	-48.39	0.0821	0.0164	49.1bp (10.9bp)	RUNX1/MA0002.2/Jaspar(0.686)
27	ACTGTACGTGACGACTTCGAATCGGTACGCTA	1e-16	-38.54	0.0729	0.0199	63.1bp (43.8bp)	HIC1(Zf)/Treg-ZBTB29-ChIP-Seq(GSE99889)/Homer(0.746)
28	GTACGCTAATCGGTACGCATATGCATCGCAGT	1e-16	-37.53	0.0836	0.0244	59.5bp (45.2bp)	Ascl2/MA0816.1/Jaspar(0.737)
29	CGTAACTGACGTACGTCGTAACTGAGTCACTG	1e-12	-28.05	0.0623	0.0174	48.9bp (48.7bp)	ZNF264(Zf)/HEK293-ZNF264.GFP-ChIP-Seq(GSE58341)/Homer(0.714)
30	ACTGAGTCACTGAGTCCGTAAGTCAGTCACGT	1e-12	-28.05	0.0623	0.0171	63.5bp (46.8bp)	TCF4/MA0830.1/Jaspar(0.767)
31	TGCACGTACATGCGATACTGGCATGACTGCTAGTACGACTCGATGACT	1e-12	-27.7	0.0502	0.0146	53.3bp (23.9bp)	Foxd3/MA0041.1/Jaspar(0.647)
32 *	AGTCACTGACGTACTGCGTACGTAAGTCAGTC	1e-10	-24.56	0.0471	0.0153	61.9bp (21.5bp)	VDR/MA0693.2/Jaspar(0.747)
33 *	CGATGATCCGTATGACGCATTGACCGTAGTACGCTATGACGTCAGCTA	1e-09	-22.61	0.0562	0.0164	41.4bp (27.8bp)	Dux/MA0611.1/Jaspar(0.631)
34 *	ACGTACGTCGTAAGTCACGTCGTAACTGACGT	1e-08	-18.62	0.1109	0.0555	57.2bp (68.1bp)	PH0040.1_Hmbox1/Jaspar(0.746)

### Sheet: G
Supplemental Table 4- Related to Figure 4. Differentially enriched de novo motifs between class I and class II pancreatic enhancers. (G) de novo motifs enriched in class I pancreatic enhancers overlapping SOX9 binding sites at PP2 stage. compared to class II pancreatic enhancers overlapping SOX9 binding sites at PP2 stage.
Rank	Motif	P-value	log P-pvalue	% of Targets	% of Background	STD(Bg STD)	Best Match/Details	* = Likely false positive
1	TCAGCGTATCAGAGCTTGCACTGATGCAAGTCGCTATAGCGTCACATG	1e-46	-107.4	0.1354	0.0083	27.5bp (29.3bp)	FOXP2/MA0593.1/Jaspar(0.865)
2	GACTAGTCAGCTATCGCGTAATGCACGTACGTATGCGTACGCTAAGTC	1e-21	-49.31	0.0443	0.0009	59.2bp (0.0bp)	PB0058.1_Sfpi1_1/Jaspar(0.629)
3	AGCTGTACAGTCAGTCAGTCGTCAAGTCTGCAACGTACGTAGTCGATC	1e-21	-49.31	0.0443	0.0014	62.8bp (27.4bp)	TEAD2/MA1121.1/Jaspar(0.707)
4	CTGAATGCACGTCAGTACTGATCGAGTCACGTACTGCAGTACTGAGTC	1e-19	-45.55	0.0417	0.0019	59.2bp (0.0bp)	SD0002.1_at_AC_acceptor/Jaspar(0.756)
5	ACTGCTAGACTGCTGACGTAGCATACGTAGTCGTACATGCGTACGTAC	1e-19	-45.55	0.0417	0.0013	64.8bp (19.9bp)	NFkB-p50,p52(RHD)/Monocyte-p50-ChIP-Chip(Schreiber_et_al.)/Homer(0.822)
6	ACTGGACTCGTACGTACGATAGCTCGTAACTGACTGCGTA	1e-18	-41.85	0.0391	0.0011	59.8bp (34.4bp)	Lhx2(Homeobox)/HFSC-Lhx2-ChIP-Seq(GSE48068)/Homer(0.837)
7	ACTGCTAGCGTAATCGCTGACGTACGTAACTGCGTAAGCTACTGCGTA	1e-18	-41.85	0.0391	0.0014	60.2bp (6.9bp)	Six2(Homeobox)/NephronProgenitor-Six2-ChIP-Seq(GSE39837)/Homer(0.606)
8	GTACGCTAACGTTAGCGATCCGTATACGACGTATCGGTACCGTATCGA	1e-18	-41.85	0.0391	0.0005	45.2bp (0.0bp)	PB0091.1_Zbtb3_1/Jaspar(0.602)
9	TACGCGTACGTAACGTATCGCGTACGTAGACTCGTATACG	1e-16	-38.22	0.0365	0.0017	38.5bp (17.0bp)	PB0028.1_Hbp1_1/Jaspar(0.827)
10	ACGTGTCACGATGTCACGTAGATCCGTAATCGAGCTAGCT	1e-16	-38.22	0.0365	0.0017	64.5bp (35.2bp)	Barx1(Homeobox)/Stomach-Barx1.3xFlag-ChIP-Seq(GSE69483)/Homer(0.713)
11	CTGAATCGCGATCTGACATGACTGGTCACGTAACTGACGT	1e-16	-36.88	0.0495	0.0039	51.3bp (54.2bp)	ELF3(ETS)/PDAC-ELF3-ChIP-Seq(GSE64557)/Homer(0.848)
12	ACGTAGTCGTCAACTGCGATACGTAGTCAGTC	1e-15	-34.65	0.0339	0.0021	41.8bp (63.5bp)	ZNF189(Zf)/HEK293-ZNF189.GFP-ChIP-Seq(GSE58341)/Homer(0.787)
13	AGTCGTACACGTACTGACTGAGTCAGTCGACTCTGACATG	1e-13	-31.82	0.0391	0.0031	50.9bp (17.7bp)	RORa(NR)/Liver-Rora-ChIP-Seq(GSE101115)/Homer(0.726)
14	CGTACGTAGTACCAGTCTGACGTAAGTCCGTAAGTCCGTA	1e-13	-31.38	0.0443	0.004	46.2bp (25.1bp)	PB0119.1_Foxa2_2/Jaspar(0.714)
15	AGTCACGTGTACAGTCGCTAACTGCGATCATGATCGCGATTACGGTCA	1e-13	-31.17	0.0312	0.0019	38.4bp (54.4bp)	PH0111.1_Nkx2-2/Jaspar(0.645)
16	TACGTCAGAGTCACGTACTGAGTCGTCACATGACTGGTCAAGTCGATC	1e-13	-31.17	0.0312	0	51.6bp (0.0bp)	ZNF415(Zf)/HEK293-ZNF415.GFP-ChIP-Seq(GSE58341)/Homer(0.647)
17	ATGCCGATCTAGGATCAGTCCGTAGATCATCGGTACACGT	1e-12	-29.16	0.0547	0.0073	57.3bp (65.8bp)	Meis1(Homeobox)/MastCells-Meis1-ChIP-Seq(GSE48085)/Homer(0.701)
18	ACGTACTGACGTACTGCGATACGTCGATACTGACTGTGCATCGACGTA	1e-12	-28.88	0.0365	0.0028	49.6bp (65.0bp)	ZNF282/MA1154.1/Jaspar(0.611)
19	TCAGTAGCATCGTGACGATCGACTATCGTACGTGCAGACTACGTCGAT	1e-12	-27.82	0.0599	0.0091	45.6bp (64.3bp)	PRDM15(Zf)/ESC-Prdm15-ChIP-Seq(GSE73694)/Homer(0.659)
20	AGTCGTACACGTACTGCGATATGCCGTACTAGACGTGTCA	1e-12	-27.77	0.0286	0.0013	41.9bp (0.0bp)	Meis1(Homeobox)/MastCells-Meis1-ChIP-Seq(GSE48085)/Homer(0.793)
21 *	CTGACATGCTAGTGCACTGACTAGCGTACTAGGTCACTGACATGCTAG	1e-11	-26.11	0.0391	0.0036	64.1bp (16.3bp)	Gata4/MA0482.1/Jaspar(0.687)
22 *	ACTGACTGAGTCAGTCCGTAAGTCACGTAGTCGCTAAGTC	1e-11	-26.01	0.0339	0.0024	61.2bp (18.8bp)	ZNF264(Zf)/HEK293-ZNF264.GFP-ChIP-Seq(GSE58341)/Homer(0.725)
23 *	AGTCAGTCCTGACGATCGTAATCGATGCAGTC	1e-11	-26.01	0.0339	0.0032	58.0bp (40.3bp)	TFAP2B(var.2)/MA0812.1/Jaspar(0.646)
24 *	ACTGAGTCCGTAAGTCATGCCGTAGTCACGTA	1e-11	-26.01	0.0339	0.0027	65.2bp (50.0bp)	PB0208.1_Zscan4_2/Jaspar(0.683)
25 *	GACTATGCAGTCTCAGCTAGACTGTAGCGCTAATCGATGC	1e-11	-25.82	0.0573	0.0094	53.6bp (57.7bp)	THAP1/MA0597.1/Jaspar(0.773)
26 *	CGATATCGCGATACTGCGATTCGAGTACGTCATGACCGTATCAGCAGT	1e-11	-25.62	0.1458	0.0528	44.4bp (38.9bp)	Fox:Ebox(Forkhead,bHLH)/Panc1-Foxa2-ChIP-Seq(GSE47459)/Homer(0.795)
27 *	CGTAACTGATGCGTACACTGGTACCTAGACTG	1e-11	-25.37	0.099	0.0272	48.9bp (50.6bp)	POL010.1_DCE_S_III/Jaspar(0.666)
28 *	CTAGCGTAAGCTACTGACGTACTGCTGAGTAC	1e-10	-25.02	0.0677	0.0136	55.2bp (53.1bp)	CREB3/MA0638.1/Jaspar(0.757)
29 *	GACTACGTACGTAGTCCGTAAGTCGTCAAGTCGTACACTG	1e-10	-24.45	0.026	0.0007	70.1bp (0.0bp)	PB0013.1_Eomes_1/Jaspar(0.856)
30 *	CGTACGTACGTACGTACTGACGTACGATAGTCCGTAACGTACGTACTG	1e-10	-24.45	0.026	0.002	62.7bp (29.4bp)	MF0010.1_Homeobox_class/Jaspar(0.696)
31 *	ACTGACGTCTAGACTGCGTAACTGACGTAGTC	1e-10	-24.45	0.026	0.0017	68.6bp (15.4bp)	PB0203.1_Zfp691_2/Jaspar(0.772)
32 *	ACGTAGTCACGTACGTCTAGGTCACTGAACGT	1e-09	-22.74	0.0469	0.0072	58.9bp (49.1bp)	PB0178.1_Sox8_2/Jaspar(0.672)
33 *	CGTAGTCATAGCATGCCATGACTGACGTACGTGACTAGTC	1e-09	-21.24	0.0234	0.0014	39.2bp (32.5bp)	GRHL1/MA0647.1/Jaspar(0.905)
34 *	CATGGTACCTAGTCAGTCGATGCACTGACTAGCTAGTCGA	1e-09	-21.24	0.0234	0.0013	56.6bp (3.0bp)	PB0137.1_Irf3_2/Jaspar(0.739)
35 *	GCTAGTACATGCCGTAACGTATGCGTACAGTCCGTAACTG	1e-09	-21.24	0.0234	0	51.4bp (0.0bp)	PB0098.1_Zfp410_1/Jaspar(0.771)
36 *	CATGACTGAGTCCGATAGTCACGTAGTCACTG	1e-08	-20.71	0.0443	0.0068	57.5bp (39.1bp)	Nkx2.5(Homeobox)/HL1-Nkx2.5.biotin-ChIP-Seq(GSE21529)/Homer(0.704)
37 *	ACGTCGTAACTGCGTAAGTCCGTAACTGACGTCGTAACTGACTGCGTA	1e-08	-20.51	0.0286	0.0032	48.8bp (67.4bp)	PB0050.1_Osr1_1/Jaspar(0.676)
38 *	CGTATCGACAGTCTAGGATCAGTCTAGCATCG	1e-08	-20.51	0.0286	0.0026	61.9bp (35.8bp)	HIC2/MA0738.1/Jaspar(0.751)
39 *	CTGAACTGGACTGCTACTGAGTACAGTCGCATATGCGTAC	1e-08	-19.92	0.0365	0.0053	40.7bp (53.3bp)	NR4A2/MA0160.1/Jaspar(0.622)
40 *	ATCGCGATCATGCTAGCTAGCTGATCAGTACGGCTAACTGTCGAATCG	1e-08	-19.92	0.0365	0.0051	65.4bp (54.0bp)	Sp5(Zf)/mES-Sp5.Flag-ChIP-Seq(GSE72989)/Homer(0.708)
41 *	ACTGTCAGATCGATGCACGTGTCACGTACGAT	1e-08	-19.65	0.0938	0.0304	54.6bp (60.8bp)	PB0057.1_Rxra_1/Jaspar(0.751)
42 *	TCGAGTACTGCACTGACAGTAGTCGATCGATCGATCGATC	1e-07	-17.89	0.026	0.0026	67.7bp (39.8bp)	GFY(?)/Promoter/Homer(0.682)
43 *	ACGTACGTACTGACTGCGTACGTAACGTAGTCAGTCACTGACGTACGT	1e-06	-15.36	0.0234	0.0025	50.0bp (49.2bp)	PB0045.1_Myb_1/Jaspar(0.669)
44 *	ACGTAGTCCGTAAGTCACGTACTGCTGAAGTC	1e-06	-15.21	0.0339	0.0061	64.3bp (45.0bp)	PB0195.1_Zbtb3_2/Jaspar(0.788)
45 *	AGTCACGTAGTCCGTACGTAACGTAGTCCGTA	1e-05	-13.61	0.0286	0.0046	60.1bp (34.2bp)	Dux/MA0611.1/Jaspar(0.817)
46 *	CGTACGTAACTGACGTCGTAACGTAGTCAGTCACTGACTGACGTACTG	1e-05	-12.94	0.0208	0.0026	53.9bp (41.9bp)	Elk4(ETS)/Hela-Elk4-ChIP-Seq(GSE31477)/Homer(0.628)
47 *	ACGTCGTAACGTACTGACGTACGTACTGACGT	1e-05	-12.94	0.0208	0.0027	68.2bp (57.6bp)	PB0122.1_Foxk1_2/Jaspar(0.740)
48 *	AGTCCGTACGTACGTACGTACGTAACTGAGTC	1e-05	-11.68	0.026	0.0053	65.1bp (22.8bp)	SOX10/MA0442.2/Jaspar(0.648)
49 *	CGTAACTGAGTCCGTAACTGACTGACGTCGTA	0.0001	-10.64	0.0182	0.0028	64.5bp (17.3bp)	ZEB1(Zf)/PDAC-ZEB1-ChIP-Seq(GSE64557)/Homer(0.789)

### Sheet: H
Supplemental Table 4- Related to Figure 4. Differentially enriched de novo motifs between class I and class II pancreatic enhancers. (H) de novo motifs enriched in class II pancreatic enhancers overlapping SOX9 binding sites at PP2 stage. compared to class I pancreatic enhancers overlapping SOX9 binding sites at PP2 stage.
Rank	Motif	P-value	log P-pvalue	% of Targets	% of Background	STD(Bg STD)	Best Match/Details	* = Likely false positive
1	ACGTAGCTCTGACGTAACGTGCATCGTAATGCGCATCTGA	1e-57	-133.4	0.0615	0.0021	53.9bp (0.0bp)	MEOX2/MA0706.1/Jaspar(0.852)
2	GACTTAGCGCATCGATGACTCGTACGATCGTATGCACGTA	1e-57	-133.4	0.0615	0.0043	56.2bp (35.0bp)	PB0129.1_Glis2_2/Jaspar(0.674)
3	GTACGCTAACGTACTGCGTATCAGCGATTGACGCTAAGTC	1e-55	-127	0.0594	0.0045	55.1bp (6.0bp)	FOSL1::JUND/MA1142.1/Jaspar(0.883)
4	AGTCAGTCACGTCTGAAGTCACGTACGTACGT	1e-53	-123.9	0.0583	0.0042	45.4bp (19.1bp)	RORg(NR)/Liver-Rorc-ChIP-Seq(GSE101115)/Homer(0.677)
5	TGCACGTACATGGACTCGTATACGGCTACGATACGTACTGCGTAGACT	1e-52	-120.7	0.0573	0.0023	53.5bp (0.0bp)	PBX1/MA0070.1/Jaspar(0.751)
6	ACGTTAGCGCTACTGACTGACGATCATGGTCAGTCACGTA	1e-49	-114.5	0.0552	0.0046	59.2bp (41.7bp)	PB0083.1_Tcf7_1/Jaspar(0.672)
7	GTACGTCATGACCGTAAGCTGATCGCATTCAGGATCGCTA	1e-49	-114.5	0.0552	0.0049	55.6bp (38.1bp)	TCF4(bHLH)/SHSY5Y-TCF4-ChIP-Seq(GSE96915)/Homer(0.757)
8	CGATTCAGAGTCCGTAACTGCTAGAGCTCTGACGTAAGCTCTGACAGT	1e-49	-114.5	0.0552	0.005	58.0bp (24.0bp)	EWS:ERG-fusion(ETS)/CADO_ES1-EWS:ERG-ChIP-Seq(SRA014231)/Homer(0.682)
9	GCATGCATACGTCGATCTAGTGCACAGTCAGTCATGAGCT	1e-46	-107.7	0.0667	0.0079	44.8bp (31.0bp)	Dux/MA0611.1/Jaspar(0.834)
10	TGACGCTAACTGCGATTGACCGATAGTCCGTACTAGGTACCGTATACG	1e-43	-99.25	0.05	0.005	46.6bp (34.6bp)	NRL/MA0842.1/Jaspar(0.663)
11	CGTAGTCACGATCTAGTACGGTCATGCAGCATACGTACTG	1e-41	-94.88	0.0615	0.0054	55.9bp (18.5bp)	Sox1/MA0870.1/Jaspar(0.754)
12	GCTACAGTACTGGCATCAGTGTCAGTCAGTCAGCTACGTACGATTCGA	1e-40	-93.31	0.0479	0.0046	48.0bp (14.9bp)	MEF2C/MA0497.1/Jaspar(0.749)
13	GACTCGATACTGGTACGTACGTCACAGTACTGATGCGCATCTAGGCTA	1e-39	-90.37	0.0469	0.0044	54.5bp (26.2bp)	Rfx1/MA0509.1/Jaspar(0.695)
14	CTAGCAGTACGTGCTATGCACGTACGATTCAGGCATACGT	1e-39	-89.88	0.0594	0.007	54.5bp (39.7bp)	BARHL2/MA0635.1/Jaspar(0.744)
15	ACGTACTGACTGAGTCGATCCGATACGTACGTAGTCCGTA	1e-37	-87.46	0.0458	0.0044	51.1bp (22.3bp)	Nur77(NR)/K562-NR4A1-ChIP-Seq(GSE31363)/Homer(0.732)
16	GACTGTACGTCAGACTAGTCGTCACAGTGATC	1e-36	-84.02	0.1031	0.0233	58.0bp (46.2bp)	PH0017.1_Cux1_2/Jaspar(0.732)
17	CTAGACTGCGTAAGTCCGTACGTAACTGACGT	1e-34	-80.12	0.0552	0.0068	51.8bp (45.4bp)	Hes2/MA0616.1/Jaspar(0.696)
18	TGACGTCAACGTAGTCATCGAGCTCTGAAGTC	1e-34	-79.05	0.1	0.0237	52.6bp (52.1bp)	SOX13/MA1120.1/Jaspar(0.711)
19	CGATTCGAGTACCGTACTAGCTAGGATCGCTACAGTCATGCTGAACTG	1e-34	-78.86	0.0427	0.0048	64.1bp (61.1bp)	SD0002.1_at_AC_acceptor/Jaspar(0.697)
20	GATCAGTCAGCTCAGTTACGACGTAGCTGATCGACTTGCA	1e-33	-77.73	0.0542	0.0059	55.8bp (31.8bp)	Sox4(HMG)/proB-Sox4-ChIP-Seq(GSE50066)/Homer(0.767)
21	GCTACAGTATCGGTCACGTAGCATGCATTCGACGTATCGA	1e-33	-76.04	0.0417	0.0032	57.6bp (0.0bp)	PH0095.1_Lhx5/Jaspar(0.767)
22	ACGTTAGCGTCAGACTCTGAATCGGTACCGTATGCAGTACGTCACTGA	1e-33	-76.04	0.0417	0.0052	54.0bp (22.3bp)	Rfx5(HTH)/GM12878-Rfx5-ChIP-Seq(GSE31477)/Homer(0.789)
23	AGTCGTCAACGTACTGAGTCAGTCAGTCCGTA	1e-31	-73.32	0.0615	0.0104	60.4bp (32.4bp)	HIC2/MA0738.1/Jaspar(0.828)
24	ACGTACGTACGTCAGTACGTACGTTACGACGTCTGAACTG	1e-30	-70.48	0.0396	0.0036	58.4bp (0.0bp)	PB0192.1_Tcfap2e_2/Jaspar(0.727)
25	TGCAGCTAGTCACGATACTGCTAGGCTACGATCATGACGTACGTACGT	1e-29	-68.36	0.05	0.0071	56.7bp (21.1bp)	FOXG1/MA0613.1/Jaspar(0.617)
26	CGATCTAGGCTAGCATGCTACGTAGCATACGTCGATGATCGACTAGTC	1e-28	-66.13	0.0656	0.0117	52.7bp (57.4bp)	Dlx1/MA0879.1/Jaspar(0.635)
27	ACTGAGCTTGACCTGAGTACGTCACTGAAGTC	1e-28	-66.08	0.049	0.0068	50.6bp (22.0bp)	PB0120.1_Foxj1_2/Jaspar(0.771)
28	GATCGTCACAGTCATGGATCGTACGCTACGATCGATGACTCGTAAGCT	1e-27	-62.35	0.0365	0.0053	50.5bp (36.6bp)	BARHL2/MA0635.1/Jaspar(0.657)
29	ACTGGTCAAGTCACGTACTGACTGACGTAGCT	1e-25	-58.72	0.0615	0.0124	60.3bp (31.3bp)	GRHL2/MA1105.1/Jaspar(0.751)
30	CTAGTAGCCTAGCTAGCTAGACTGAGCTAGCT	1e-25	-58.29	0.0917	0.0258	56.7bp (49.5bp)	PB0025.1_Glis2_1/Jaspar(0.694)
31	CGATCATGCTAGGTACGTACGTCATAGCCGTACTAGTACGGTCATGCA	1e-23	-54.98	0.0438	0.0077	50.4bp (38.9bp)	Ets1-distal(ETS)/CD4+-PolII-ChIP-Seq(Barski_et_al.)/Homer(0.726)
32	CGTAACGTACGTCGTAACGTCGTATACGCGTAACGTCGATCGTATGAC	1e-21	-48.61	0.0406	0.0078	49.5bp (25.2bp)	CUX2/MA0755.1/Jaspar(0.780)
33	GCATTGCAGACTATGCCGATACTGAGCTACGTAGCTAGTC	1e-20	-46.53	0.0396	0.0078	50.6bp (24.2bp)	ISRE(IRF)/ThioMac-LPS-Expression(GSE23622)/Homer(0.700)
34	CGTACGTAACTGACTGACGTAGTCCGTAACGTACGTACTGACGTACTG	1e-18	-42.47	0.0375	0.0068	55.9bp (47.4bp)	NR1H4/MA1110.1/Jaspar(0.797)
35	ATCGGTACATCGTAGCCTAGACGTATCGTAGC	1e-17	-40.34	0.0438	0.0105	58.3bp (44.6bp)	Ahr::Arnt/MA0006.1/Jaspar(0.847)
36	CATGTCAGCTGATCAGTGACTGACCGTATCAGTCGACGATCTAGCATG	1e-16	-38.52	0.0354	0.0068	58.6bp (40.7bp)	NEUROD1/MA1109.1/Jaspar(0.788)
37	CGTACGTAAGTCAGTCCGTAAGTCACTGCGTA	1e-16	-37.1	0.0844	0.0303	55.8bp (59.4bp)	RUNX1(Runt)/Jurkat-RUNX1-ChIP-Seq(GSE29180)/Homer(0.760)
38	CGTAACTGACGTACGTCGTAACTGAGTCACTG	1e-13	-31.6	0.0604	0.0189	55.2bp (45.1bp)	ZNF264(Zf)/HEK293-ZNF264.GFP-ChIP-Seq(GSE58341)/Homer(0.714)
39 *	CGATACGTAGTCATGCACGTACGTAGTCAGTC	1e-11	-27.42	0.0292	0.007	55.6bp (37.7bp)	Etv2(ETS)/ES-ER71-ChIP-Seq(GSE59402)/Homer(0.697)
40 *	ACTGACGTACGTACGTACGTACGTAGTCAGTC	1e-07	-17.12	0.0281	0.0098	58.5bp (51.0bp)	NFATC2/MA0152.1/Jaspar(0.827)
