## Supplementary material for "A dual mechanism of enhancer activation by FOXA pioneer factors induces endodermal organ fates": Table S6

### Sheet: A
Supplemental Table 6- Related to Figure 6. Differentially enriched de novo motifs between class I and class II hepatic and alveolar enhancers. (A) de novo motifs enriched in class I hepatic enhancers over class II hepatic enhancers.
Rank	Motif	P-value	log P-pvalue	% of Targets	% of Background	STD(Bg STD)	Best Match/Details	* = Likely false positive
1	GATCCGATATCGCGATCTAGAGCTGTCAGTCACGTAATGCCGTACATG	1e-30	-69.59	0.0866	0.0084	44.7bp (46.1bp)	Fox:Ebox(Forkhead,bHLH)/Panc1-Foxa2-ChIP-Seq(GSE47459)/Homer(0.939)
2	GACTAGCTCAGTCTGATCAGCTGACTAGGTACCGTACTAGCGTACAGT	1e-30	-69.23	0.0577	0.0027	56.8bp (43.4bp)	POL008.1_DCE_S_I/Jaspar(0.619)
3	AGCTACGTAGTCGCTAAGTCAGCTCAGTACGTATCGGTCA	1e-27	-64.37	0.0454	0.002	60.5bp (33.0bp)	bZIP:IRF(bZIP,IRF)/Th17-BatF-ChIP-Seq(GSE39756)/Homer(0.753)
4	CGTAGTCACTGACGTAACTGCGTAGTACCGTACTAGGTAC	1e-23	-53.07	0.0392	0.0008	52.1bp (0.0bp)	Nr2e1/MA0676.1/Jaspar(0.683)
5	AGTCCGTACGTACGTAATGCCGTAAGCTCGATACTGCGATAGCTAGCT	1e-23	-53.07	0.0392	0.0017	49.9bp (3.8bp)	MF0005.1_Forkhead_class/Jaspar(0.639)
6	CGATGCTACGATCGTAACGTACGTCATGCGTAATGCACGT	1e-21	-49.41	0.0371	0.0019	38.9bp (26.0bp)	Hnf6b(Homeobox)/LNCaP-Hnf6b-ChIP-Seq(GSE106305)/Homer(0.799)
7	TAGCGTCAAGTCGACTCTGAGTCACTGAGATCGTCAGTCACGTAAGTC	1e-20	-46.46	0.0433	0.0029	45.2bp (39.1bp)	FoxD3(forkhead)/ZebrafishEmbryo-Foxd3.biotin-ChIP-seq(GSE106676)/Homer(0.752)
8	CATGGTCACTGAGTCAAGTCCATGAGTCGCATATGCCGTA	1e-19	-45.8	0.0351	0.0018	55.3bp (17.6bp)	Nkx2-5(var.2)/MA0503.1/Jaspar(0.637)
9	ACTGGACTCGATAGCTCGTAGATCAGTCACGTGATCGTCAGTCAGATC	1e-19	-45.8	0.0351	0.0017	56.8bp (29.4bp)	FOXP1(Forkhead)/H9-FOXP1-ChIP-Seq(GSE31006)/Homer(0.675)
10	TAGCCGTACTGACATGCTGACGTACTAGCGTACGTAACTG	1e-18	-42.26	0.033	0.0014	46.8bp (32.7bp)	SpiB(ETS)/OCILY3-SPIB-ChIP-Seq(GSE56857)/Homer(0.663)
11	ACTGAGTCCGTACGTACGTAACGTCGTAGCTACATGCGAT	1e-18	-42.26	0.033	0.0016	53.0bp (0.0bp)	FOXM1(Forkhead)/MCF7-FOXM1-ChIP-Seq(GSE72977)/Homer(0.708)
12	CGTAAGTCCGTAATCGGATCGTACGCTACGTAACTGGACT	1e-18	-42.26	0.033	0.0014	58.0bp (17.2bp)	POL009.1_DCE_S_II/Jaspar(0.735)
13	CGATTACGTGCAACGTCAGTACTGACGTCTGATACGGTCA	1e-17	-40.08	0.0536	0.0059	53.6bp (40.4bp)	Dux/MA0611.1/Jaspar(0.790)
14	GATCGTACGTACGTACGCATCAGTATCGGTCAAGCTTAGC	1e-16	-38.41	0.0433	0.0033	55.4bp (35.1bp)	PB0040.1_Lef1_1/Jaspar(0.754)
15	CTGAGATCGACTTGCAGTACGATCCAGTTAGCGACTGATC	1e-16	-37.4	0.0371	0.0029	55.7bp (35.9bp)	PU.1(ETS)/ThioMac-PU.1-ChIP-Seq(GSE21512)/Homer(0.668)
16	GATCGTACGTCAGTACCGATTGCAAGCTAGTCCGATATCG	1e-15	-35.35	0.0289	0.0014	59.0bp (6.5bp)	ZNF768(Zf)/Rajj-ZNF768-ChIP-Seq(GSE111879)/Homer(0.666)
17	ACTGATGCAGCTACTGATGCGCTATACGAGTCGTCAACTGTGCAGTAC	1e-15	-35.35	0.0289	0.0019	44.7bp (10.8bp)	Zfp57(Zf)/H1-ZFP57.HA-ChIP-Seq(GSE115387)/Homer(0.724)
18	AGTCACGTAGTCACGTACTGCGTACGTAACGT	1e-15	-35.35	0.0289	0.0015	45.7bp (0.4bp)	ZNF768(Zf)/Rajj-ZNF768-ChIP-Seq(GSE111879)/Homer(0.692)
19	ATGCAGTCATCGAGTCATCGATCGAGTCCATG	1e-15	-35.35	0.0289	0.0006	53.0bp (0.0bp)	Zfp57(Zf)/H1-ZFP57.HA-ChIP-Seq(GSE115387)/Homer(0.647)
20	ACGTCGTAACTGCGTAACGTCGTAACTGACTG	1e-15	-35.35	0.0289	0.002	39.2bp (72.9bp)	RORC/MA1151.1/Jaspar(0.670)
21	GTCACTAGGTCAAGTCCGTACGTACGTAACGT	1e-14	-33.34	0.0845	0.0197	53.6bp (59.5bp)	PAX3:FKHR-fusion(Paired,Homeobox)/Rh4-PAX3:FKHR-ChIP-Seq(GSE19063)/Homer(0.709)
22	ACGTGCTAGCTAACGTAGCTCGTACGATGTACGACTACGTACGTAGTC	1e-14	-33.12	0.0392	0.0036	65.0bp (44.4bp)	GATA2/MA0036.3/Jaspar(0.740)
23	TACGCGTATCGAGATCGATCGATCAGCTATGCAGCTGTCA	1e-13	-32.01	0.0268	0.0019	60.4bp (55.2bp)	Nkx2.5(Homeobox)/HL1-Nkx2.5.biotin-ChIP-Seq(GSE21529)/Homer(0.667)
24	CAGTACTGAGTCGCATTACGCTGATACGTAGCGCTAGACTCGATACTG	1e-13	-31.63	0.033	0.003	52.6bp (22.4bp)	NRL/MA0842.1/Jaspar(0.664)
25	ACGTCGTAAGTCAGTCCTGAACTGACTGCGTA	1e-12	-28.84	0.0309	0.0025	52.7bp (37.3bp)	SPDEF(ETS)/VCaP-SPDEF-ChIP-Seq(SRA014231)/Homer(0.768)
26	ACGTCGTAACTGAGTCATGCAGCTCTAGAGTC	1e-12	-28.12	0.0392	0.0045	53.8bp (49.6bp)	POL010.1_DCE_S_III/Jaspar(0.690)
27 *	CATGGTACGCTATGACGTCAGTCACTGACTGAGATCTACGACGTGTCA	1e-11	-26.25	0.0474	0.0074	61.3bp (73.9bp)	PB0208.1_Zscan4_2/Jaspar(0.770)
28 *	TGCATACGGTACGTACGACTTCGATGACACGTTCAGCATG	1e-11	-26.11	0.0289	0.0025	56.0bp (52.4bp)	ZNF143|STAF(Zf)/CUTLL-ZNF143-ChIP-Seq(GSE29600)/Homer(0.689)
29 *	ACGTCGTAACTGACTGCGTAAGTCAGTCACGTAGTCAGTC	1e-11	-25.55	0.0227	0.0013	59.5bp (30.0bp)	PB0196.1_Zbtb7b_2/Jaspar(0.701)
30 *	CGTACGTAACGTAGTCCGTAACGTACTGACGTACTGACTG	1e-11	-25.55	0.0227	0.001	60.2bp (0.0bp)	TFEC/MA0871.1/Jaspar(0.718)
31 *	ACTGAGCTACTGACGTAGTCACGTACTGACTG	1e-11	-25.55	0.0227	0.0018	45.5bp (69.9bp)	PB0060.1_Smad3_1/Jaspar(0.871)
32 *	ATGCTACGTACGCTGATACGGATCGACTCGATCGTAAGCT	1e-10	-23.25	0.0619	0.0157	59.6bp (60.6bp)	POL013.1_MED-1/Jaspar(0.749)
33 *	CGTAACGTACTGCGTAAGTCCATGCTAGCTGA	1e-09	-21.46	0.033	0.0051	56.8bp (24.0bp)	Atf1/MA0604.1/Jaspar(0.804)
34 *	TAGCCGATACGTGTCAATCGACTGTCGATGCA	1e-09	-21.27	0.1031	0.0387	53.6bp (66.9bp)	PB0056.1_Rfxdc2_1/Jaspar(0.689)
35 *	CGATATCGTGCATGACGATCGATCGACTACGTAGTCATCGTAGCGTCA	1e-09	-20.87	0.0247	0.0021	50.1bp (44.0bp)	EAR2(NR)/K562-NR2F6-ChIP-Seq(Encode)/Homer(0.738)
36 *	TACGCTGACAGTCTGATACGCAGTATCGCTGACATGCTAGTACGCAGT	1e-08	-19.44	0.0186	0.002	66.5bp (5.9bp)	PRDM1(Zf)/Hela-PRDM1-ChIP-Seq(GSE31477)/Homer(0.644)
37 *	ACTGCGTAGTCAACTGCGTAACTGCGTAACGT	1e-08	-19.44	0.0186	0.0015	42.9bp (37.2bp)	POL008.1_DCE_S_I/Jaspar(0.651)
38 *	AGTCAGTCACTGCGTACGTAACTGCTAGAGTC	1e-08	-18.64	0.0268	0.0036	55.9bp (26.5bp)	POL008.1_DCE_S_I/Jaspar(0.751)
39 *	AGTCAGTCACTGACGTACGTAGTCCGTACGTA	1e-07	-16.46	0.0247	0.0038	65.8bp (45.5bp)	LEF1(HMG)/H1-LEF1-ChIP-Seq(GSE64758)/Homer(0.731)
40 *	AGTCACGTACTGCGTACGTACGTACGTAACGT	1e-05	-13.65	0.0186	0.0031	62.7bp (12.6bp)	Mef2a(MADS)/HL1-Mef2a.biotin-ChIP-Seq(GSE21529)/Homer(0.719)
41 *	ACGTAGTCACGTAGTCAGTCCGTACGTAAGTC	1e-05	-13.65	0.0186	0.0026	49.7bp (47.6bp)	PRDM14(Zf)/H1-PRDM14-ChIP-Seq(GSE22767)/Homer(0.633)
42 *	CGTACGTACGTACGTACGTACGTAACTGACTGCGTACGTACGTACGTA	0.0001	-11.44	0.0165	0.0022	57.8bp (0.0bp)	NFATC3/MA0625.1/Jaspar(0.671)
43 *	AGTCAGTCACGTACGTACTGACTGCGTAACGT	0.0001	-11.44	0.0165	0.003	54.1bp (31.8bp)	PB0040.1_Lef1_1/Jaspar(0.751)
44 *	ACGTACGTAGTCCGTACGTAAGTCACGTACTG	0.0001	-11.44	0.0165	0.0021	38.3bp (20.8bp)	MYB/MA0100.3/Jaspar(0.862)
45 *	ATCGGACTTACGGACTACTGGATCACTGGACTACTGGATCACTGAGTC	0.1	-3.76	0.1175	0.0906	44.4bp (39.4bp)	Ahr::Arnt/MA0006.1/Jaspar(0.706)

### Sheet: B
Supplemental Table 6- Related to Figure 6. Differentially enriched de novo motifs between class I and class II hepatic and alveolar enhancers. (B) de novo motifs enriched in class II hepatic enhancers over class I hepatic enhancers.
Rank	Motif	P-value	log P-pvalue	% of Targets	% of Background	STD(Bg STD)	Best Match/Details	* = Likely false positive
1	CGATATCGTGACGTCATGACGTCATCGAAGTCGCATATGC	1e-61	-142.7	0.0746	0.0065	53.0bp (21.7bp)	CEBPA/MA0102.3/Jaspar(0.697)
2	ACGTATCGGCTACTGACTGAGATCGTACCGTAACTGACGT	1e-49	-114.2	0.0642	0.0045	45.9bp (30.4bp)	IRF4(IRF)/GM12878-IRF4-ChIP-Seq(GSE32465)/Homer(0.824)
3	TCAGCTGACTAGCTAGCGTACAGTTGACGCTAATGCGCAT	1e-46	-106	0.0611	0.0063	58.5bp (22.8bp)	PH0017.1_Cux1_2/Jaspar(0.668)
4	AGTCCAGTATCGATGCTGACGTCATCGATCAGCATGAGCTGTACGTAC	1e-44	-102.2	0.0477	0.0042	56.2bp (26.5bp)	NFIC/MA0161.2/Jaspar(0.725)
5	GACTTAGCGTACGATCGTACCTGATAGCGTCATCGACATGATCGGTAC	1e-43	-99.06	0.0466	0.0035	50.0bp (17.8bp)	ZNF143|STAF(Zf)/CUTLL-ZNF143-ChIP-Seq(GSE29600)/Homer(0.663)
6	AGCTACTGAGCTACTGCGTAGTACAGCTACTG	1e-41	-95.75	0.0663	0.0069	56.4bp (47.6bp)	MITF(bHLH)/MastCells-MITF-ChIP-Seq(GSE48085)/Homer(0.686)
7	AGCTCTGATACGGTACCGATCATGCTAGACTGGTCAACGTAGCTCTGA	1e-40	-92.85	0.0446	0.0024	53.3bp (34.8bp)	PITX3/MA0714.1/Jaspar(0.647)
8	ATGCCGTATACGATGCGTCACGATACTGCGTAACTGACTGGCTATGCA	1e-40	-92.85	0.0446	0.0034	50.1bp (12.7bp)	PB0206.1_Zic2_2/Jaspar(0.724)
9	GTACACGTGTCAATGCTCGAGCATACTGAGCT	1e-38	-89.78	0.0435	0.0026	56.5bp (1.5bp)	PH0084.1_Irx3_2/Jaspar(0.760)
10	GCATTCGAAGTCGTACCTGAAGCTCGTAACTG	1e-37	-86.97	0.1337	0.0351	57.1bp (80.3bp)	SOX9/MA0077.1/Jaspar(0.679)
11	ATGCGTCATGACCGTAGATCCGTACGATACGTACTGGTAC	1e-36	-84.83	0.0528	0.0058	51.0bp (34.1bp)	TEAD2/MA1121.1/Jaspar(0.702)
12	TACGCGTATACGCTGACATGTGACCGTACTAGTAGCGTAC	1e-36	-83.71	0.0415	0.0041	55.1bp (5.6bp)	ZNF341(Zf)/EBV-ZNF341-ChIP-Seq(GSE113194)/Homer(0.681)
13	CGTAAGCTACGTAGTCAGCTCTGACGTAACTG	1e-35	-82.49	0.0746	0.011	59.4bp (28.1bp)	TEAD4/MA0809.1/Jaspar(0.734)
14	AGTCAGCTATGCGTACGCTACATGATCGTAGCGACTCGTA	1e-35	-80.72	0.0404	0.0035	58.0bp (24.9bp)	TFAP2A/MA0003.3/Jaspar(0.600)
15	TGCACAGTTACGTGCACGTACTAGATGCGCATACTGGTAC	1e-35	-80.72	0.0404	0.0042	59.0bp (10.2bp)	Ascl2(bHLH)/ESC-Ascl2-ChIP-Seq(GSE97712)/Homer(0.730)
16	ACGTATGCCGATATCGCGTAACTGAGCTGATCAGTCGATCACGTACTG	1e-34	-79.74	0.0508	0.0063	57.5bp (8.5bp)	Nr5a2(NR)/mES-Nr5a2-ChIP-Seq(GSE19019)/Homer(0.559)
17	CGTATCAGTAGCGCTATGACGCTAATGCTGACGACTAGCTCAGTTACG	1e-33	-77.75	0.0394	0.0042	43.9bp (49.2bp)	TBX21/MA0690.1/Jaspar(0.659)
18	AGTCGACTATGCCATGCATGTCAGCTGACTAGCATGTGAC	1e-32	-74.81	0.0383	0.0036	55.0bp (30.6bp)	GLIS3(Zf)/Thyroid-Glis3.GFP-ChIP-Seq(GSE103297)/Homer(0.690)
19	GCATTCGACGATACTGCAGTCATGCTAGGTACGTACGTCA	1e-31	-72.27	0.0477	0.0056	50.9bp (54.4bp)	Bcl11a(Zf)/HSPC-BCL11A-ChIP-Seq(GSE104676)/Homer(0.727)
20	CTGAGTCATCAGGCATCGATACGTTAGCAGTCCGTAACTG	1e-31	-72.27	0.0477	0.0059	53.8bp (59.0bp)	NFATC1/MA0624.1/Jaspar(0.715)
21	ACGTACTGACGTACGTCGATCGTAACTGGTCA	1e-31	-72.27	0.0477	0.0056	53.1bp (13.5bp)	Foxf1(Forkhead)/Lung-Foxf1-ChIP-Seq(GSE77951)/Homer(0.785)
22	CAGTCTGAATCGCAGTATCGCAGTCATGTGCACTGACATG	1e-29	-68.11	0.1927	0.0791	60.5bp (59.7bp)	TBX20/MA0689.1/Jaspar(0.768)
23	CAGTACTGTCAGGTACGATCCGATATCGCAGTATGCGCTA	1e-29	-67.39	0.0456	0.0059	47.3bp (50.8bp)	MEIS2/MA0774.1/Jaspar(0.737)
24	CTGACTAGTCAGCGTACTAGCAGTACGTGTACGTCATCGATAGCGCTA	1e-29	-67.39	0.0456	0.0062	54.2bp (32.8bp)	VDR/MA0693.2/Jaspar(0.641)
25	TGACGTCATCGACAGTTACGTAGCCGATACTGCTAGATCGCGTAACTG	1e-28	-66.15	0.0352	0.0041	54.7bp (28.4bp)	ZNF143|STAF(Zf)/CUTLL-ZNF143-ChIP-Seq(GSE29600)/Homer(0.632)
26	ACTGACGTAGTCTAGCCATGCTAGATCGCTGA	1e-28	-66.15	0.0352	0.0034	49.1bp (0.0bp)	Stat3(Stat)/mES-Stat3-ChIP-Seq(GSE11431)/Homer(0.715)
27	ACTGAGTCAGTCACGTACTGAGTCACTGAGTCCGTACGTAAGTCCGTA	1e-28	-64.99	0.0446	0.0062	51.3bp (28.4bp)	NRF1/MA0506.1/Jaspar(0.731)
28	ACGTACTGACTGCTAGACTGATCGAGTCACGT	1e-27	-63.88	0.0808	0.0178	47.1bp (54.4bp)	PB0201.1_Zfp281_2/Jaspar(0.705)
29	AGCTACGTAGTCGATCGCATGCTAGACTATGCGCTATACGTGCATAGC	1e-27	-63.33	0.0342	0.0036	55.4bp (32.7bp)	PB0022.1_Gata5_1/Jaspar(0.652)
30	CGTAAGTCCGTAACGTCGTAACGTACGTACGTATCGCGATCTAGATGC	1e-26	-60.53	0.0332	0.0039	55.6bp (40.1bp)	NEUROG2/MA0669.1/Jaspar(0.656)
31	CGATTGCATGCATCGAACGTTAGCGCTACTGACGATCAGT	1e-25	-57.94	0.0415	0.0046	55.1bp (40.1bp)	Dux/MA0611.1/Jaspar(0.753)
32	TCGACTGACTAGAGCTGATCGTCATGACCGTAATCGACGTACTGATGC	1e-25	-57.94	0.0415	0.0047	55.9bp (34.9bp)	Hnf4a/MA0114.3/Jaspar(0.654)
33	CGTAACGTACGTTCAGCGTAACGTCGTAACGT	1e-25	-57.94	0.0415	0.0046	59.0bp (16.0bp)	Arid3b/MA0601.1/Jaspar(0.820)
34	ATGCACTGACGTATCGTAGCCATGACTGGACT	1e-25	-57.77	0.0321	0.0042	60.4bp (37.5bp)	RUNX2/MA0511.2/Jaspar(0.806)
35	AGTCGCATCATGTACGACTGATGCGATCGCATGCATTGAC	1e-24	-57.14	0.0549	0.0096	52.2bp (49.0bp)	ZNF711(Zf)/SHSY5Y-ZNF711-ChIP-Seq(GSE20673)/Homer(0.676)
36	ATCGCTGACTAGATCGAGTCGTCAATCGCGTACTAGCGATACTGACGT	1e-24	-55.64	0.0404	0.0051	50.4bp (11.8bp)	ZNF519(Zf)/HEK293-ZNF519.GFP-ChIP-Seq(GSE58341)/Homer(0.654)
37	GACTAGCTACGTATGCCGTAACGTCGTACGTA	1e-23	-55.13	0.1171	0.0407	59.5bp (58.2bp)	CEBPA/MA0102.3/Jaspar(0.808)
38	TGCATGCATGCACGATTGACGCTATAGCGATCGTACGCTA	1e-22	-52.34	0.0301	0.0039	55.1bp (16.3bp)	Gfi1/MA0038.1/Jaspar(0.713)
39	GATCTAGCAGCTATGCGACTTGACGATCGTCAGTCACGTAGTCACGTA	1e-22	-51.5	0.0456	0.0066	55.1bp (41.1bp)	PB0145.1_Mafb_2/Jaspar(0.605)
40	AGTCGACTATGCGTCATGCATGCAATGCGACTATGCGATCGTACTACG	1e-21	-49.68	0.029	0.0042	49.2bp (8.8bp)	GFY(?)/Promoter/Homer(0.639)
41	ACTGGTACCAGTCGTAACTGCGTAACGTAGTC	1e-20	-46.7	0.0363	0.0063	58.0bp (44.1bp)	ZBTB33(Zf)/GM12878-ZBTB33-ChIP-Seq(GSE32465)/Homer(0.647)
42	TACGTGCAACGTTCGATCGATGACGTACAGCTGATCGCAT	1e-19	-45.59	0.0425	0.0066	52.2bp (82.8bp)	COUP-TFII(NR)/K562-NR2F1-ChIP-Seq(Encode)/Homer(0.720)
43	ACGTACTGCGTAAGTCCGTACGTACGTAAGTCCGTAAGTC	1e-18	-42.41	0.0342	0.0062	47.8bp (41.8bp)	MEIS1/MA0498.2/Jaspar(0.691)
44	ACTGCTAGACGTGTACATGCAGTCCGATCTAG	1e-16	-38.07	0.0383	0.0086	56.5bp (25.8bp)	PRDM14(Zf)/H1-PRDM14-ChIP-Seq(GSE22767)/Homer(0.605)
45	ACGTACGTACGTACGTCGTAACGTACGTACGTAGTCACGTCGTAACTG	1e-14	-32.71	0.0352	0.0082	62.7bp (28.3bp)	MEF2A/MA0052.3/Jaspar(0.740)

### Sheet: C
Supplemental Table 6- Related to Figure 6. Differentially enriched de novo motifs between class I and class II hepatic and alveolar enhancers. (C) de novo motifs enriched in class I alveolar enhancers over class II alveolar enhancers.
Rank	Motif	P-value	log P-pvalue	% of Targets	% of Background	STD(Bg STD)	Best Match/Details	* = Likely false positive
1	GCATACGTCTAGACGTACGTACGTCTAGAGTC	1e-23	-54.28	0.663	0.4007	42.3bp (47.2bp)	FOXO3/MA0157.2/Jaspar(0.870)
2	CGATACTGACTGAGTCAGTCAGCTAGCTGATCATGCGCTACGATAGTC	1e-19	-44.72	0.0326	0.0006	43.5bp (56.8bp)	SF1(NR)/H295R-Nr5a1-ChIP-Seq(GSE44220)/Homer(0.698)
3	AGTCGATCGATCAGTCGTCAAGTCGTACGTACGTCAGTCAATGCGTCA	1e-17	-40.17	0.0299	0.0007	66.5bp (32.3bp)	KLF5/MA0599.1/Jaspar(0.776)
4	CGTACTAGCTAGCGTACGTACAGTACTGAGTCGTCAACTGGTCAACGT	1e-17	-40.17	0.0299	0.0007	34.8bp (44.9bp)	TEAD1(TEAD)/HepG2-TEAD1-ChIP-Seq(Encode)/Homer(0.736)
5	TAGCTCGACTAGTGCAAGCTGCATGCTACTGA	1e-15	-35.23	0.3696	0.1897	52.4bp (60.4bp)	CRX(Homeobox)/Retina-Crx-ChIP-Seq(GSE20012)/Homer(0.816)
6	TCGACTAGGTCAGACTACGTCGATCGTACGTAACGTATGC	1e-15	-34.79	0.0598	0.0058	55.1bp (50.9bp)	DUX(Homeobox)/C2C12-Dux-ChIP-Seq(GSE87279)/Homer(0.779)
7	CTAGACGTCGATCGATCGTAGTACCGTATCAGCGATCATGAGTCTGCA	1e-14	-32.7	0.0516	0.0045	52.3bp (48.5bp)	FoxL2(Forkhead)/Ovary-FoxL2-ChIP-Seq(GSE60858)/Homer(0.663)
8	GTACCGTATGACAGTCCGTATCAGCGTACTAGTACGGCTACGTAGCAT	1e-14	-32.66	0.0299	0.0008	58.4bp (58.8bp)	SPIB/MA0081.1/Jaspar(0.742)
9	CTAGCTAGACGTAGTCACGTATGCCGTAATCGCGATATCG	1e-12	-29.56	0.038	0.0023	54.3bp (70.6bp)	IRF4(IRF)/GM12878-IRF4-ChIP-Seq(GSE32465)/Homer(0.682)
10	CGATACTGTACGGATCGTCAGCATCGATATGCCGTACATGCGATCTAG	1e-12	-29.01	0.0924	0.0202	56.1bp (43.5bp)	Pknox1(Homeobox)/ES-Prep1-ChIP-Seq(GSE63282)/Homer(0.675)
11	ACTGTACGACTGACGTACTGCGTAATGCAGTCCGTACGAT	1e-12	-28.89	0.0272	0.0007	56.2bp (31.0bp)	PAX5/MA0014.3/Jaspar(0.713)
12 *	GACTACGTAGTCCGATGTCACGTAATCGAGTCAGTCAGCT	1e-11	-27.61	0.0489	0.0052	53.2bp (52.7bp)	Crx/MA0467.1/Jaspar(0.682)
13 *	GATCGTCACGTACTGAAGCTCTGACGATACGTACGTCTGAAGTCGATC	1e-11	-27.26	0.1902	0.0765	40.7bp (40.2bp)	Arid5a/MA0602.1/Jaspar(0.792)
14 *	CTGAGACTAGCTACGTCGTAATGCGACTGCTACGTATCAG	1e-11	-27.15	0.2228	0.0985	47.6bp (51.5bp)	PB0096.1_Zfp187_1/Jaspar(0.670)
15 *	TAGCCGATGACTAGTCGCATACGTTGACGTCAGATCCGTA	1e-11	-26.42	0.0462	0.0049	54.0bp (47.5bp)	TBX20/MA0689.1/Jaspar(0.672)
16 *	ATGCGTCAGTCACGTACTAGCTAGCGTACAGTAGCTGTAC	1e-11	-25.7	0.0516	0.0066	61.2bp (59.3bp)	PB0166.1_Sox12_2/Jaspar(0.737)
17 *	CGATTCAGCGTACGATAGTCAGTCGCATGCTAGCATCGTA	1e-10	-25.26	0.0299	0.0017	52.0bp (64.1bp)	RHOXF1/MA0719.1/Jaspar(0.789)
18 *	ACGTACGTCGATTGCAGCATGATCCGATACGTACTGACTGGTCACATG	1e-10	-25.22	0.0245	0.001	40.2bp (55.2bp)	NF1:FOXA1(CTF,Forkhead)/LNCAP-FOXA1-ChIP-Seq(GSE27824)/Homer(0.704)
19 *	ATCGAGTCAGCTACGTACGTACTGCGATCTAGCTAGACTGTCGACGTA	1e-10	-25.22	0.0245	0.0009	52.2bp (24.4bp)	ZNF143/MA0088.2/Jaspar(0.696)
20 *	AGTCGTCAGTACCAGTATCGGTCAATCGCGTAACGTGTCACGTACGTA	1e-10	-24.24	0.038	0.0034	58.6bp (28.7bp)	TRPS1(Zf)/MCF7-TRPS1-ChIP-Seq(GSE107013)/Homer(0.667)
21 *	CTGACGATAGTCCGATCTAGTGACGCTAACTGGCTAACTGATGCGACT	1e-09	-22.95	0.019	0.0005	54.4bp (22.9bp)	PB0091.1_Zbtb3_1/Jaspar(0.585)
22 *	ACGTACGTGTCAGCATGTACACGTCGTAACGTCTGACGTACTAGCGAT	1e-09	-22.95	0.019	0.0006	51.4bp (18.4bp)	PB0080.1_Tbp_1/Jaspar(0.678)
23 *	ACGTACGTAGTCCGTACTGAAGTCCGTATCAGCGTACTAGCTGACTAG	1e-09	-22.01	0.0435	0.0054	56.6bp (57.7bp)	SOX10/MA0442.2/Jaspar(0.690)
24 *	CGTAATGCACGTACGTACGTAGCTAGTCCATGAGCTACGT	1e-09	-21.68	0.0245	0.0012	46.5bp (32.0bp)	IRF2(IRF)/Erythroblas-IRF2-ChIP-Seq(GSE36985)/Homer(0.652)
25 *	CTAGACTGCGTACGTAACGTCGTAGATCAGTCCGTACGTA	1e-09	-21.65	0.0217	0.0009	50.2bp (54.9bp)	PB0106.1_Arid5a_2/Jaspar(0.681)
26 *	CTAGGCTACGATAGTCCGTACTGACGTATGAC	1e-09	-21.38	0.3342	0.1976	49.4bp (58.8bp)	PB0040.1_Lef1_1/Jaspar(0.789)
27 *	AGTCCGTAACTGACGTACTGATCGAGTCCGATAGTCAGTC	1e-09	-20.79	0.0408	0.0052	51.2bp (62.5bp)	PB0051.1_Osr2_1/Jaspar(0.645)
28 *	CAGTCGTACATGCTAGACGTCGTACGTACGTAAGTCCTAGGTACCGTA	1e-08	-20.58	0.0326	0.0029	30.9bp (38.7bp)	FOXA1(Forkhead)/MCF7-FOXA1-ChIP-Seq(GSE26831)/Homer(0.751)
29 *	ACTGGTCACGTACTGAACTGACTGCGTAACTGCGTACGTACATGCTAG	1e-08	-18.95	0.0163	0	54.0bp (0.0bp)	PB0200.1_Zfp187_2/Jaspar(0.604)
30 *	ACTGAGTCAGCTCGATACTGACTGGTACGTCACGTAACGT	1e-08	-18.52	0.0217	0.0012	35.4bp (62.5bp)	NF1-halfsite(CTF)/LNCaP-NF1-ChIP-Seq(Unpublished)/Homer(0.677)
31 *	CGATCTAGACTGAGTCAGTCCGATGTACGTCAGTCATGAC	1e-07	-18.1	0.0299	0.0031	57.6bp (36.7bp)	THRb(NR)/Liver-NR1A2-ChIP-Seq(GSE52613)/Homer(0.691)
32 *	ATGCTCGAACTGCGTAAGTCACGTACTGGATC	1e-07	-17.2	0.087	0.0285	50.5bp (60.6bp)	Smad2(MAD)/ES-SMAD2-ChIP-Seq(GSE29422)/Homer(0.760)
33 *	ACGTACTGACTGCTGAACTGAGTCACGTATGCCGTAACTGAGTCAGCT	1e-06	-15.1	0.0136	0.0006	68.4bp (18.2bp)	POL013.1_MED-1/Jaspar(0.576)
34 *	ACTGAGTCAGTCAGTCACGTCGTAACGTACTG	0.0001	-9.727	0.0163	0.0019	39.6bp (52.8bp)	NEUROD2/MA0668.1/Jaspar(0.738)

### Sheet: D
Supplemental Table 6- Related to Figure 6. Differentially enriched de novo motifs between class I and class II hepatic and alveolar enhancers. (D) de novo motifs enriched in class II alveolar enhancers over class I alveolar enhancers.
Rank	Motif	P-value	log P-pvalue	% of Targets	% of Background	STD(Bg STD)	Best Match/Details	* = Likely false positive
1	ACGTACTGCTGAACTGACGTAGTCGTCAAGTCGCTAATCGCTGAAGTC	1e-163	-376.2	0.06	0.0049	53.4bp (0.0bp)	PBX3/MA1114.1/Jaspar(0.814)
2	GTACGATCCGATATGCGCTACGATATCGGTCATAGCGCATAGTCGCTA	1e-128	-296.7	0.051	0.003	49.8bp (0.0bp)	NFE2/MA0841.1/Jaspar(0.800)
3	GCTAAGCTACGTCAGTAGTCGCTATGACGCTACTGAGCAT	1e-117	-270.2	0.0479	0.0053	55.7bp (28.0bp)	CEBPA/MA0102.3/Jaspar(0.842)
4	CTGACTAGTCGACTGACTGACATGCTGAAGTC	1e-101	-234.1	0.0957	0.0201	57.3bp (45.4bp)	NR1H4/MA1110.1/Jaspar(0.627)
5	CGTAAGCTCGTAATCGCTGATAGCGTCATGACCGTAACTGCGTAATCG	1e-101	-233.1	0.0434	0.0033	59.0bp (6.9bp)	ZNF768(Zf)/Rajj-ZNF768-ChIP-Seq(GSE111879)/Homer(0.616)
6	CTAGCGATCGTACTGACGATCATGGCTAACGT	1e-98	-227.1	0.1068	0.0266	57.2bp (78.9bp)	Nkx6.1(Homeobox)/Islet-Nkx6.1-ChIP-Seq(GSE40975)/Homer(0.760)
7	GTCAAGCTCAGTAGTCACGTATGCGTCACTGACGTACTGA	1e-97	-224.8	0.0423	0.0033	52.4bp (14.7bp)	STAT5(Stat)/mCD4+-Stat5-ChIP-Seq(GSE12346)/Homer(0.710)
8	AGTCCGTAATGCCGTACGTAACTGACGTCTAGAGTCACGT	1e-96	-223.1	0.0541	0.0081	52.2bp (18.1bp)	NKX2-3/MA0672.1/Jaspar(0.761)
9	CTGAACTGCTAGCGTACTAGCTGACTAGACGT	1e-94	-218	0.1377	0.0427	56.3bp (50.5bp)	SD0001.1_at_AC_acceptor/Jaspar(0.637)
10	CATGCGATCGATCTAGCGTACTAGCGATCTAGCTAGCTGAGTCACTGA	1e-81	-188.8	0.0489	0.0078	49.6bp (31.6bp)	NFAT(RHD)/Jurkat-NFATC1-ChIP-Seq(Jolma_et_al.)/Homer(0.736)
11	ACGTACGTACGTCGTAAGTCCGTAACGTCGTAAGTCCGTAACGTCGTA	1e-79	-182.1	0.0479	0.0072	54.9bp (29.6bp)	POU5F1B/MA0792.1/Jaspar(0.685)
12	CTAGCTAGACTGGACTCGTAGTACGTACGATC	1e-72	-166.8	0.0454	0.0079	54.7bp (59.0bp)	PB0156.1_Plagl1_2/Jaspar(0.751)
13	ACGTCGTAGTCACGTAGCTACGTAACGTCGTATGACCGTA	1e-67	-156.2	0.0437	0.0061	54.4bp (14.1bp)	MEF2C/MA0497.1/Jaspar(0.789)
14	CGTACGTACAGTCGTACTGAAGTCCTGAACGT	1e-66	-154	0.0434	0.0079	55.6bp (53.1bp)	Prop1(Homeobox)/GHFT1-PROP1.biotin-ChIP-Seq(GSE77302)/Homer(0.709)
15	CGTATGACCGTAAGCTTGACAGTCCGATAGCTTACGCGTATCGACGTA	1e-65	-151.2	0.0652	0.0152	51.8bp (42.5bp)	ZSCAN4/MA1155.1/Jaspar(0.656)
16	CGTACGTAACTGACGTACTGCGTAAGTCCGTAAGTCACGTACGTCGTA	1e-65	-150.6	0.0326	0.0033	54.9bp (22.6bp)	NKX3-2/MA0122.2/Jaspar(0.672)
17	CTGACGATCAGTACTGCATGCGATGCATTCAG	1e-65	-149.8	0.0427	0.0081	55.1bp (57.6bp)	NFYB/MA0502.1/Jaspar(0.773)
18	CGTAACGTCGTAACGTCGTACGTACGTACGTACGTAAGTCAGTCCGTA	1e-62	-143.6	0.0416	0.0066	53.2bp (19.6bp)	TBP/MA0108.2/Jaspar(0.735)
19	TGACCGTATCAGCGTAATCGCAGTATGCGTACCGATAGTCGCATCAGT	1e-60	-139.1	0.0489	0.0108	58.0bp (43.3bp)	PB0134.1_Hnf4a_2/Jaspar(0.656)
20	CGTAACTGCGTAACTGACGTACTGACGTACTGACTGCGTAAGTCCGTA	1e-59	-137.5	0.0406	0.0071	52.7bp (37.2bp)	KLF4/MA0039.3/Jaspar(0.676)
21	ATCGAGTCCGTAGTACCTAGAGTCGTACAGTC	1e-58	-135.8	0.0305	0.0051	58.9bp (2.3bp)	KLF4/MA0039.3/Jaspar(0.767)
22	AGTCAGTCCGTAACTGACTGACTGAGTCACGTACTGACTGCGTAACTG	1e-56	-129.4	0.0392	0.0075	56.4bp (10.1bp)	POL011.1_XCPE1/Jaspar(0.618)
23	AGTCACGTACGTAGTCACGTAGTCCGTAAGTCACGTACGTACTGCGTA	1e-54	-125.4	0.0385	0.0082	54.0bp (62.0bp)	NKX2-8/MA0673.1/Jaspar(0.664)
24	ATCGACTGACTGCGTACTAGATCGCGTACGAT	1e-53	-123	0.0458	0.0094	61.9bp (47.9bp)	ZNF467(Zf)/HEK293-ZNF467.GFP-ChIP-Seq(GSE58341)/Homer(0.689)
25	AGTCACGTACGTACGTAGTCCGTAACGTACTGACGTACTG	1e-48	-111.7	0.0361	0.0066	54.0bp (56.2bp)	Tcf7(HMG)/GM12878-TCF7-ChIP-Seq(Encode)/Homer(0.849)
26	CGTAGCTACGTAGTACGCTAGTCAGCATCGATCGATCGTA	1e-47	-109.8	0.0357	0.0058	55.0bp (65.2bp)	PB0165.1_Sox11_2/Jaspar(0.787)
27	AGTCCGTAAGTCACGTACTGAGTCCGTAAGTCACGTACGT	1e-46	-107.9	0.0354	0.0077	53.1bp (52.2bp)	PB0091.1_Zbtb3_1/Jaspar(0.857)
28	CGTACGTAACGTCGTAACTGACGTCGTACGTACGTACGTA	1e-46	-106	0.035	0.0082	53.6bp (48.8bp)	HOXD11/MA0908.1/Jaspar(0.721)
29	ACTGACTGAGTCACTGAGTCCGTACGTAACGT	1e-45	-104.2	0.042	0.0104	59.6bp (51.5bp)	CEBPG/MA0838.1/Jaspar(0.697)
30	ACGTACTGACTGCGTAACTGACGTACTGACGTAGTCACGT	1e-44	-102.3	0.0343	0.0073	50.9bp (43.7bp)	Nkx2.5(Homeobox)/HL1-Nkx2.5.biotin-ChIP-Seq(GSE21529)/Homer(0.695)
31	GACTTAGCGCATGATCCATGGCATCGTAACTG	1e-42	-98.56	0.0472	0.0118	55.8bp (43.3bp)	PB0139.1_Irf5_2/Jaspar(0.586)
32	CGTAACTGACGTACTGACTGAGTCCGTAACTGACTGACGTACTGACTG	1e-42	-96.73	0.0333	0.0057	56.3bp (15.6bp)	Slug(Zf)/Mesoderm-Snai2-ChIP-Seq(GSE61475)/Homer(0.746)
33	AGTCACTGAGTCAGTCACGTACTGACTGCGTA	1e-41	-96.02	0.0874	0.0353	56.8bp (54.3bp)	E2A(bHLH),near_PU.1/Bcell-PU.1-ChIP-Seq(GSE21512)/Homer(0.676)
34	CGTAACGTACGTACGTACGTACTGAGTCAGTCACGTACGT	1e-39	-91.28	0.0323	0.0077	55.0bp (9.3bp)	POU5F1/MA1115.1/Jaspar(0.637)
35	AGTCCGTAAGTCCGTACGTAACTGAGTCCGTAAGTCCGTA	1e-38	-89.48	0.0319	0.008	50.4bp (26.5bp)	PB0208.1_Zscan4_2/Jaspar(0.669)
36	CGTAAGTCACGTACGTACGTAGTCACGTACTGACGTACGTCGTAACGT	1e-31	-72.71	0.035	0.0094	56.6bp (28.0bp)	Ets1-distal(ETS)/CD4+-PolII-ChIP-Seq(Barski_et_al.)/Homer(0.719)
37	CGTAACGTACTGAGTCACGTAGTCACTGCGTA	1e-30	-71.12	0.0607	0.023	59.5bp (58.1bp)	PB0139.1_Irf5_2/Jaspar(0.645)
38	ACGTAGTCACTGAGTCACTGACGTACTGAGTC	1e-29	-68.83	0.0277	0.0058	58.7bp (50.6bp)	Hes1/MA1099.1/Jaspar(0.831)
39	GTACGTACGCTAGATCGCATAGCTGCTAGCATTCGACGTACTAGGCAT	1e-29	-67.19	0.0274	0.0057	48.1bp (2.4bp)	Nkx3-1/MA0124.2/Jaspar(0.734)
40	ACGTAGTCACGTACTGCGTACGTAACTGACGT	1e-28	-65.44	0.0333	0.0086	52.6bp (11.3bp)	NKX2-8/MA0673.1/Jaspar(0.699)

### Sheet: E
Supplemental Table 6- Related to Figure 6. Differentially enriched de novo motifs between class I and class II hepatic and alveolar enhancers. (E) de novo motifs enriched in class I hepatic enhancers overlapping HNF4A binding sites at HP stage compared to class II hepatic enhancers. overlapping HNF4A binding sites at HP stage.
Rank	Motif	P-value	log P-pvalue	% of Targets	% of Background	STD(Bg STD)	Best Match/Details	* = Likely false positive
1	GCTAGTACCGATGTCACGTACTAGGACTGTCACGTACGTAAGTCCGTA	1e-27	-63.71	0.1085	0.0055	52.0bp (67.3bp)	Foxa2/MA0047.2/Jaspar(0.913)
2	AGTCACGTCGTAACGTCGATACGTCATGAGTC	1e-24	-56.37	0.0991	0.0022	55.2bp (0.0bp)	Mef2a(MADS)/HL1-Mef2a.biotin-ChIP-Seq(GSE21529)/Homer(0.717)
3	AGCTAGTCACGTATGCCGTAACGTAGCTAGTCGTACCGTA	1e-22	-52.78	0.0943	0.0052	63.6bp (28.5bp)	TEAD1(TEAD)/HepG2-TEAD1-ChIP-Seq(Encode)/Homer(0.671)
4	ACGTATGCCTGAATCGATGCAGTCGTCATACGGTCACGTACGTACGTA	1e-21	-49.25	0.0896	0.0031	63.0bp (0.0bp)	CDX2/MA0465.1/Jaspar(0.625)
5	CATGATCGTCGAGATCCGTAACGTACGTCAGTCTAGAGCTAGCTGCAT	1e-21	-49.25	0.0896	0.0048	47.4bp (17.9bp)	PB0016.1_Foxj1_1/Jaspar(0.756)
6	TCAGTGACACGTAGTCAGCTGATCGTCACATGCTAGTACGCTAGCTAG	1e-19	-45.32	0.1038	0.0064	52.6bp (0.5bp)	EBF(EBF)/proBcell-EBF-ChIP-Seq(GSE21978)/Homer(0.699)
7	CGTATGACGACTAGTCGATCGATCCGTAATCGACGTTAGCGCATATCG	1e-18	-42.37	0.0991	0.0087	53.7bp (37.4bp)	Smad3(MAD)/NPC-Smad3-ChIP-Seq(GSE36673)/Homer(0.684)
8	AGCTCGTACGATACGTGCTATGCAGATCGATCGTCAGCTATGCAGACT	1e-18	-42.34	0.0802	0.0058	60.3bp (4.9bp)	PB0081.1_Tcf1_1/Jaspar(0.643)
9	AGTCGTACCGTACTAGCATGCTAGTCGATGCAATGCCTGAATGCGCAT	1e-17	-39.47	0.0943	0.0087	58.7bp (25.2bp)	ZEB1(Zf)/PDAC-ZEB1-ChIP-Seq(GSE64557)/Homer(0.609)
10	CTAGCTAGTAGCCGTACAGTTCAGATGCTGCACTGACTAGACTGACGT	1e-16	-38.98	0.0755	0.0017	56.4bp (0.0bp)	PB0014.1_Esrra_1/Jaspar(0.633)
11	GTCAACGTCGTAACGTACGTACTGGTCAAGTC	1e-15	-36.63	0.0896	0.0085	39.1bp (40.8bp)	Hnf6b(Homeobox)/LNCaP-Hnf6b-ChIP-Seq(GSE106305)/Homer(0.833)
12	CTGAATGCGTACAGTCAGTCAGCTTGACGTCAAGTCAGTCAGCTGACT	1e-15	-35.69	0.0708	0.004	54.0bp (38.8bp)	SD0001.1_at_AC_acceptor/Jaspar(0.692)
13	ACGTATGCAGCTCTAGCTGATACGGCTAGACTACGTATCGCGATAGTC	1e-15	-35.69	0.0708	0.0037	41.3bp (24.2bp)	Gfi1b/MA0483.1/Jaspar(0.638)
14	GACTGTACCGTAATCGAGCTCAGTCATGTACGGTCAGTCAGTACAGCT	1e-15	-35.69	0.0708	0	47.8bp (0.0bp)	MYB/MA0100.3/Jaspar(0.736)
15	CGTAACGTCGATACGTCGTAAGTCCGTAAGTC	1e-14	-34.4	0.0991	0.0091	37.2bp (36.8bp)	POL012.1_TATA-Box/Jaspar(0.745)
16	AGTCAGTCATCGTCAGAGTCCGATACGTAGCT	1e-14	-34.4	0.0991	0.0113	53.7bp (28.1bp)	TFCP2/MA0145.3/Jaspar(0.680)
17	GACTATGCAGTCGCATCTAGCTAGAGCTGCTA	1e-13	-31.92	0.0943	0.0116	46.9bp (40.4bp)	Bcl6(Zf)/Liver-Bcl6-ChIP-Seq(GSE31578)/Homer(0.630)
18	ATGCCGATACTGCGATACGTATGCCGTAGATCCGTATGACCGTATCAG	1e-13	-31.12	0.0802	0.0073	46.3bp (5.5bp)	Fox:Ebox(Forkhead,bHLH)/Panc1-Foxa2-ChIP-Seq(GSE47459)/Homer(0.725)
19	AGTCACGTATGCACGTACTGCGTACGTAACGT	1e-12	-29.48	0.0896	0.0119	42.9bp (50.3bp)	Tcf3(HMG)/mES-Tcf3-ChIP-Seq(GSE11724)/Homer(0.673)
20	CGTAAGTCAGCTCGTATACGAGCTGTCAGTAC	1e-12	-29.32	0.0613	0.0034	55.5bp (38.2bp)	ZBTB12(Zf)/HEK293-ZBTB12.GFP-ChIP-Seq(GSE58341)/Homer(0.675)
21	ACTGAGTCACTGAGTCCGTAACTGGTACAGCT	1e-12	-29.32	0.0613	0.0057	52.8bp (8.0bp)	NHLH1/MA0048.2/Jaspar(0.736)
22	GATCGCATCATGAGTCGATCAGCTAGCTATGCGACTACGT	1e-12	-28.45	0.0755	0.0082	46.3bp (44.9bp)	ZNF7(Zf)/HepG2-ZNF7.Flag-ChIP-Seq(Encode)/Homer(0.660)
23	ATCGATGCTGCAATGCGCTATCAGTCGACTGACAGTTACG	1e-12	-28.45	0.0755	0.0086	52.7bp (43.6bp)	PB0207.1_Zic3_2/Jaspar(0.735)
24	ACTGAGCTACGTCAGTGACTATCGACGTACTGTCAGGTCAATGCAGCT	1e-12	-28.45	0.0755	0.0064	55.9bp (44.3bp)	FOXH1/MA0479.1/Jaspar(0.645)
25 *	CGATACTGATGCGCATACTGGCTAATGCGCATCATGCATG	1e-11	-25.85	0.0708	0.0084	53.8bp (29.5bp)	MafA(bZIP)/Islet-MafA-ChIP-Seq(GSE30298)/Homer(0.792)
26 *	GATCGATCCAGTACTGACGTCAGTCATGCTAGTCAGTACG	1e-11	-25.85	0.0708	0.0075	53.5bp (53.4bp)	Unknown-ESC-element(?)/mES-Nanog-ChIP-Seq(GSE11724)/Homer(0.673)
27 *	TACGCGTATCGACTGATCAGGCATCTAGCTAGACTGTACG	1e-11	-25.85	0.0708	0.0086	53.4bp (42.4bp)	PRDM1/MA0508.2/Jaspar(0.687)
28 *	CGTAATCGCTAGACTGGACTATGCCGATCTGA	1e-11	-25.85	0.0708	0.0075	55.4bp (69.8bp)	PB0030.1_Hnf4a_1/Jaspar(0.681)
29 *	TAGCGTACTGACGCTACGATGCTACGATCATG	1e-10	-23.35	0.1038	0.0207	60.7bp (39.2bp)	Bhlha15/MA0607.1/Jaspar(0.853)
30 *	ACTGAGTCACGTACTGATCGACGTAGTCGACTACGTTGAC	1e-10	-23.32	0.066	0.0082	55.9bp (36.1bp)	PB0196.1_Zbtb7b_2/Jaspar(0.725)
31 *	GTACGTCAGTCAGCTACAGTACGTGATCGATCCGTAATGCGTACGATC	1e-10	-23.32	0.066	0.0082	36.2bp (53.2bp)	TEAD2/MA1121.1/Jaspar(0.702)
32 *	TCGATGCACTGACATGCAGTTCAGTCGATGCATGACTCAGCTGACTAG	1e-09	-22.52	0.0755	0.0093	61.9bp (23.5bp)	PRDM1(Zf)/Hela-PRDM1-ChIP-Seq(GSE31477)/Homer(0.759)
33 *	ACGTATCGACGTAGTCACGTACGTACTGAGTC	1e-09	-21.51	0.0991	0.0199	49.7bp (28.4bp)	Smad4/MA1153.1/Jaspar(0.801)
34 *	AGCTAGCTACTGTAGCGTACAGTCGCATAGTCAGTCGTCA	1e-08	-18.48	0.0566	0.0069	54.0bp (5.7bp)	ERRg(NR)/Kidney-ESRRG-ChIP-Seq(GSE104905)/Homer(0.655)
35 *	ACTGCTAGATCGAGTCACGTCATGATCGAGTCAGTCAGTCAGTCGCTA	1e-08	-18.48	0.0566	0.006	52.9bp (17.5bp)	Sp1(Zf)/Promoter/Homer(0.653)
36 *	CAGTATGCGTCAAGCTACGTACGTAGTCCGTAACTGGATC	1e-07	-16.57	0.0708	0.013	59.3bp (59.3bp)	ETV6/MA0645.1/Jaspar(0.658)
37 *	CGTACGTACGTACTGACGTACTGAGTCATCGATCGAGTAC	1e-07	-16.29	0.0849	0.0199	73.5bp (98.3bp)	ZNF384/MA1125.1/Jaspar(0.852)
38 *	TCGATCGATCGACAGTCTAGTCAGTGCACTGATCAGCTGA	1e-07	-16.15	0.0613	0.0104	56.8bp (61.4bp)	NFAT(RHD)/Jurkat-NFATC1-ChIP-Seq(Jolma_et_al.)/Homer(0.717)
39 *	GCATGCTAGCATGTCACGATACTGGCATGACTGCTACGATAGCTAGCT	1e-06	-14.87	0.0377	0.0027	60.9bp (0.0bp)	PB0119.1_Foxa2_2/Jaspar(0.815)
40 *	AGTCCGTAAGTCCGTAGTACCTGAGTACCTGAAGTCCGTA	0.001	-8.144	0.0472	0.0135	39.2bp (22.1bp)	PB0130.1_Gm397_2/Jaspar(0.772)
41 *	ACGTACTGCGTACGTAACGTACTGCGTACGTAACGTACTG	0.01	-6.237	0.0283	0.0072	60.6bp (66.9bp)	PB0028.1_Hbp1_1/Jaspar(0.934)

### Sheet: F
Supplemental Table 6- Related to Figure 6. Differentially enriched de novo motifs between class I and class II hepatic and alveolar enhancers. (F) de novo motifs enriched in class II hepatic enhancers overlapping HNF4A binding sites at HP stage compared to class I hepatic enhancers. overlapping HNF4A binding sites at HP stage.
Rank	Motif	P-value	log P-pvalue	% of Targets	% of Background	STD(Bg STD)	Best Match/Details	* = Likely false positive
1	GCATCATGATCGCATGACTGATCGGTACCGAT	1e-53	-122.4	0.1424	0.0078	51.0bp (37.4bp)	LRF(Zf)/Erythroblasts-ZBTB7A-ChIP-Seq(GSE74977)/Homer(0.631)
2	CTGATCAGTCGAATGCGTACAGTCGCATACTGCAGTACTG	1e-48	-111.9	0.1335	0.0095	65.5bp (62.7bp)	POL009.1_DCE_S_II/Jaspar(0.764)
3	CGTATCAGAGCTACGTAGTCGTACGTCAGTACGCATATCGTGACGTCA	1e-38	-88.2	0.1128	0.0083	55.1bp (31.4bp)	PB0091.1_Zbtb3_1/Jaspar(0.815)
4	CGTAACTGCGTACTAGATGCACGTCTAGTACGCTAGTACG	1e-34	-78.49	0.1039	0.0057	47.6bp (0.0bp)	Tcf21(bHLH)/ArterySmoothMuscle-Tcf21-ChIP-Seq(GSE61369)/Homer(0.654)
5	CTGAAGCTCAGTCATGCGTACAGTAGCTCATGCGTAGCAT	1e-32	-75.31	0.1009	0.0083	47.1bp (43.1bp)	Cux2(Homeobox)/Liver-Cux2-ChIP-Seq(GSE35985)/Homer(0.895)
6	ACGTAGCTGACTGTCAAGCTCTGACGTACGATCTGACATG	1e-32	-75.31	0.1009	0.0069	57.8bp (55.3bp)	PB0187.1_Tcf7_2/Jaspar(0.644)
7	TCAGCTGATAGCGCATACGTGCATCAGTACTGTGACTGAC	1e-31	-72.17	0.0979	0.0038	53.8bp (0.0bp)	PB0134.1_Hnf4a_2/Jaspar(0.714)
8	AGTCGTCAATCGTAGCTGACCGTATAGCCGTAATCGACGTATCGTCGA	1e-29	-69.06	0.095	0.0072	59.3bp (0.0bp)	PAX5(Paired,Homeobox),condensed/GM12878-PAX5-ChIP-Seq(GSE32465)/Homer(0.691)
9	CGATATCGTAGCGTCACTGACTAGCATGATGCGACTACGTCATGACTG	1e-29	-69.06	0.095	0.0095	56.6bp (75.0bp)	ZFX(Zf)/mES-Zfx-ChIP-Seq(GSE11431)/Homer(0.598)
10	CGTAATGCAGTCGATCGATCCGATACTGATGCGCATACTG	1e-29	-68.5	0.1187	0.013	62.7bp (26.7bp)	Unknown-ESC-element(?)/mES-Nanog-ChIP-Seq(GSE11724)/Homer(0.683)
11	ACGTACGTTACGCAGTAGTCAGTCAGCTGACT	1e-29	-68.5	0.1187	0.0139	56.3bp (47.0bp)	NR4A2/MA0160.1/Jaspar(0.844)
12	CGTAGACTCGTAGCTACTGAAGTCCGTAGCATATCGGCTA	1e-28	-65.98	0.092	0.009	45.7bp (11.0bp)	Foxf1(Forkhead)/Lung-Foxf1-ChIP-Seq(GSE77951)/Homer(0.814)
13	CTGACGATCTGAACTGAGCTCGTACGTACATG	1e-28	-65.98	0.092	0.0059	50.5bp (51.3bp)	SD0001.1_at_AC_acceptor/Jaspar(0.666)
14	ATCGATGCCGTACTAGATCGACGTACTGCTAGGTACCGTAATGCGTCA	1e-28	-65.87	0.1157	0.0139	54.7bp (19.2bp)	CTCFL/MA1102.1/Jaspar(0.746)
15	GCATAGTCAGTCAGTCCGTACGATATCGGCTAAGTCAGTC	1e-27	-62.94	0.089	0.0028	53.9bp (0.0bp)	NR2F1/MA0017.2/Jaspar(0.701)
16	TAGCGCATATCGCGATATCGTGCAGTACGTCAGCTACTGA	1e-27	-62.94	0.089	0.0065	56.1bp (7.4bp)	MEIS1/MA0498.2/Jaspar(0.749)
17	GCATTAGCGTCATAGCTGCATCGACGTATCAGCTGATCAGTGCACTGA	1e-24	-55.73	0.1365	0.0212	51.9bp (45.1bp)	SOX10/MA0442.2/Jaspar(0.715)
18	CTAGACTGATCGACTGACGTGTACTGACAGTCACGTACTG	1e-23	-54.04	0.0801	0	55.0bp (0.0bp)	PB0156.1_Plagl1_2/Jaspar(0.637)
19	ACGTATGCGCATATCGCGTAATCGAGCTAGCTAGTCCGTAATCGGACT	1e-22	-51.58	0.1306	0.0227	55.3bp (39.5bp)	Atf2(bZIP)/3T3L1-Atf2-ChIP-Seq(GSE56872)/Homer(0.656)
20	GTCACGATTAGCGCTACAGTTACGTGCATCGATCGATGACGCATACTG	1e-22	-50.72	0.0979	0.0143	59.0bp (44.1bp)	EWS:FLI1-fusion(ETS)/SK_N_MC-EWS:FLI1-ChIP-Seq(SRA014231)/Homer(0.671)
21	ATCGCGTAACTGCATGGCTAAGCTTGCACAGT	1e-20	-48.3	0.0742	0.0073	45.4bp (59.6bp)	SD0003.1_at_AC_acceptor/Jaspar(0.709)
22	CTAGCTGATCAGCTAGCTGAGCTATAGCGCTA	1e-20	-47.53	0.1246	0.0239	56.2bp (38.0bp)	SPIB/MA0081.1/Jaspar(0.677)
23	ATGCGTCAAGTCGTACGACTTACGATGCCTGAATCGCTGA	1e-19	-45.93	0.092	0.0124	60.2bp (11.2bp)	Slug(Zf)/Mesoderm-Snai2-ChIP-Seq(GSE61475)/Homer(0.795)
24	GCATTGCACGATCGATACTGAGCTAGCTTCGA	1e-19	-45.49	0.0712	0.0083	52.8bp (43.3bp)	Sox5/MA0087.1/Jaspar(0.872)
25	CATGTACGACTGCGATCATGCTAGATCGTCGATGCATGCA	1e-18	-43.58	0.089	0.0105	55.4bp (11.3bp)	RBPJ/MA1116.1/Jaspar(0.826)
26	TCGACTAGCTAGCATGTGACCTGAACTGCAGTGATCGTCAGTCACGTA	1e-18	-42.72	0.0682	0.0029	52.2bp (0.0bp)	THAP1/MA0597.1/Jaspar(0.665)
27	CAGTACTGAGCTAGCTAGTCGCATATGCGCTATCGAGTCATAGCGCAT	1e-18	-42.72	0.0682	0.0055	57.9bp (18.1bp)	PB0062.1_Sox12_1/Jaspar(0.620)
28	TAGCCTGAACTGGTACGCTATCGATAGCGCTAATCGTAGCGTCATCGA	1e-18	-42.72	0.0682	0.0057	49.9bp (47.2bp)	PRDM9(Zf)/Testis-DMC1-ChIP-Seq(GSE35498)/Homer(0.654)
29	TACGGTACATCGCTGAATCGCGTAGCATAGTC	1e-17	-40.81	0.1009	0.0145	59.9bp (22.3bp)	PB0127.1_Gata6_2/Jaspar(0.683)
30	CTAGCTAGATCGACGTACGTTGACGCTAACTGCTAGCTAGCGTAACGT	1e-17	-40.01	0.0653	0.0072	50.9bp (12.5bp)	NR2C2/MA0504.1/Jaspar(0.650)
31	GTCAGCATAGTCGACTTACGGTACGTCACGAT	1e-17	-40.01	0.0653	0.0082	56.5bp (43.4bp)	Oct6(POU,Homeobox)/NPC-Pou3f1-ChIP-Seq(GSE35496)/Homer(0.699)
32	GACTGACTCTGACATGTACGGCATCTGAGTAC	1e-14	-32.86	0.089	0.0166	56.9bp (29.6bp)	NFIL3/MA0025.1/Jaspar(0.674)
33	TGACGTACGCTAAGTCGATCTCGACGATCATGACGTAGTCAGTCCGTA	1e-14	-32.42	0.0742	0.0123	49.3bp (27.7bp)	Klf12/MA0742.1/Jaspar(0.567)
34	ACTGAGCTGTCACTGACTAGATGCAGTCACGT	1e-14	-32.42	0.0742	0.0098	52.4bp (47.6bp)	Pitx1(Homeobox)/Chicken-Pitx1-ChIP-Seq(GSE38910)/Homer(0.674)
35	AGCTCTAGAGCTCGTAACTGAGTCTAGCAGCT	1e-14	-32.42	0.0742	0.0138	60.5bp (58.7bp)	DMRT3/MA0610.1/Jaspar(0.735)
36 *	ACGTACTGACTGCGTAAGTCACTGACGTCGTA	1e-11	-27.26	0.0801	0.0146	56.7bp (9.7bp)	Gmeb1/MA0615.1/Jaspar(0.735)
37 *	ATGCGCATATGCCGATCATGTACGCTGATACGTCGATGCACTGATCAG	1e-11	-25.67	0.089	0.0195	57.9bp (24.0bp)	NFATC2/MA0152.1/Jaspar(0.649)
38 *	CGTAAGTCCGTAAGTCACTGACGTACTGACGT	1e-09	-22.3	0.0593	0.013	45.3bp (58.3bp)	CLOCK/MA0819.1/Jaspar(0.957)
39 *	CGTACGTAAGTCAGTCACTGCGTAAGTCCGTA	1e-09	-21.55	0.1009	0.0302	47.7bp (32.7bp)	MF0009.1_TRP(MYB)_class/Jaspar(0.839)
40 *	ATGCGCTATGACGCTATAGCGTCAGACTACGTACGTATGCGTACGTAC	1e-08	-20.43	0.0564	0.0107	41.4bp (28.5bp)	TBX21/MA0690.1/Jaspar(0.637)
41 *	AGTCCGTAAGTCACGTCGTAACTGAGTCACTG	1e-08	-20.43	0.0564	0.0121	51.7bp (30.8bp)	PB0051.1_Osr2_1/Jaspar(0.650)
42 *	ACTGCGTAAGTCAGTCCGTAAGTCCGTAACTGACTGAGTCACGTACTG	1e-08	-18.6	0.0534	0.0128	52.7bp (55.6bp)	RUNX1/MA0002.2/Jaspar(0.702)
